# Integrative analysis of Paneth cell proteomic and transcriptomic data from intestinal organoids reveals functional processes dependent on autophagy

**DOI:** 10.1101/410027

**Authors:** Emily J Jones, Zoe J Matthews, Lejla Gul, Padhmanand Sudhakar, Agatha Treveil, Devina Divekar, Jasmine Buck, Tomasz Wrzesinski, Matthew Jefferson, Stuart D Armstrong, Lindsay J Hall, Alastair JM Watson, Simon R Carding, Wilfried Haerty, Federica Di Palma, Ulrike Mayer, Penny P Powell, Isabelle Hautefort, Tom Wileman, Tamas Korcsmaros

**Affiliations:** Earlham Institute, Norwich Research Park, Norwich, NR4 7UZ, UK; Quadram Institute, Norwich Research Park, Norwich, NR4 7UA, UK; Norwich Medical School, University of East Anglia, Norwich, NR4 7TJ, UK; National Institute of Health Research, University of Liverpool, Liverpool, L3 5RF, UK; School of Biological Sciences, University of East Anglia, Norwich, NR4 7TJ, UK

**Keywords:** Paneth cells, Atg16l1, intestinal organoids, quantitative proteomics, selective autophagy

## Abstract

Using an integrative approach encompassing intestinal organoid culture, proteomics, transcriptomics and protein-protein interaction networks, we list Paneth cell functions dependent on autophagy.

**Abstract:** Paneth cells are key epithelial cells providing an antimicrobial barrier and maintaining integrity of the small intestinal stem cell niche. Paneth cell abnormalities are unfortunately detrimental to gut health and often associated with digestive pathologies such as Crohn’s disease or infections. Similar alterations are observed in individuals with impaired autophagy, a process which recycles cellular components. The direct effect of autophagy-impairment on Paneth cells has not been analysed. To investigate this, we generated a mouse model lacking *Atg16l1* specifically in intestinal epithelial cells making these cells impaired in autophagy. Using 3D intestinal organoids enriched for Paneth cells, we compared the proteomic profiles of wild-type (WT) and autophagy-impaired organoids. We used an integrated computational approach combining protein-protein interaction networks, autophagy targeted proteins and functional information to identify the mechanistic link between autophagy-impairment and disrupted pathways. Of the 284 altered proteins, 198 (70%) were more abundant in autophagy-impaired organoids, suggesting reduced protein degradation. Interestingly, these differentially abundant proteins comprised 116 proteins (41%), predicted targets of the selective autophagy proteins p62, LC3 and ATG16L1. Our integrative analysis revealed autophagy-mediated mechanisms degrading proteins key to Paneth cell functions, such as exocytosis, apoptosis and DNA damage repair. Transcriptomic profiling of additional organoids confirmed that 90% of the observed changes upon autophagy alteration affect protein level and not gene expression. We performed further validation experiments showing differential lysozyme secretion, confirming our computationally inferred down-regulation of exocytosis. Our observations could explain how protein level alterations affect Paneth cell homeostatic functions upon autophagy impairment.
