## Supplementary table 3 for "Integrative analysis of Paneth cell proteomic and transcriptomic data from intestinal organoids reveals functional processes dependent on autophagy"

### Sheet: Sheet1
									Normalized abundance						Raw abundance
									F1/+ control			F1/-VC			F1/+ control			F1/-VC
Accession	Peptide count	Unique peptides	Confidence score	Anova (p)	Max fold change	Highest mean condition	Lowest mean condition	Description	SA240915_C_M1	SA240915_C_M2	SA240915_C_M7	SA240915_C_M3	SA240915_C_M4	SA240915_C_M6	SA240915_C_M1	SA240915_C_M2	SA240915_C_M7	SA240915_C_M3	SA240915_C_M4	SA240915_C_M6
Q9Z2K1	9	3	641.41	0.0380007	20.2119	F1/+ control	F1/-VC	Keratin, type I cytoskeletal 16 OS=Mus musculus GN=Krt16 PE=1 SV=3; TOPep_Count=35	1.17099e+07	5.47215e+06	1.07625e+06	657675	54153.1	191516	1.0063e+06	263800	1.41162e+06	707276	30213.4	191516
P52825	19	18	1722.34	0.022505	5.54922	F1/+ control	F1/-VC	Carnitine O-palmitoyltransferase 2, mitochondrial OS=Mus musculus GN=Cpt2 PE=1 SV=2; TOPep_Count=42	1.75196e+07	1.63803e+07	4.73893e+06	2.77055e+06	2.1115e+06	2.08088e+06	1.50557e+06	789656	6.21561e+06	2.9795e+06	1.17806e+06	2.08088e+06
Q9DCD2	5	5	153.83	0.0447907	4.25115	F1/+ control	F1/-VC	Pre-mRNA-splicing factor SYF1 OS=Mus musculus GN=Xab2 PE=2 SV=1; TOPep_Count=56	2.82603e+06	3.12987e+06	878678	638657	318108	650936	242858	150884	1.15248e+06	686824	177481	650936
Q91VE0	8	8	666.22	0.0373899	3.55966	F1/+ control	F1/-VC	Long-chain fatty acid transport protein 4 OS=Mus musculus GN=Slc27a4 PE=1 SV=1; TOPep_Count=38	6.02975e+06	9.43704e+06	3.26696e+06	1.98745e+06	2.29768e+06	977659	518174	454939	4.28496e+06	2.13734e+06	1.28193e+06	977659
Q9JJL8	3	3	286.79	0.00194268	3.53957	F1/+ control	F1/-VC	Serine--tRNA ligase, mitochondrial OS=Mus musculus GN=Sars2 PE=1 SV=2; TOPep_Count=32	1.01661e+06	869289	761987	234774	324158	189148	87363.5	41906.5	999426	252481	180856	189148
Q8CC88	8	8	382.56	0.0124998	3.41111	F1/+ control	F1/-VC	von Willebrand factor A domain-containing protein 8 OS=Mus musculus GN=Vwa8 PE=2 SV=2; TOPep_Count=119	2.12612e+06	2.98848e+06	1.49501e+06	884404	438373	614896	182710	144068	1.96087e+06	951104	244580	614896
Q9DBW0	2	2	175.23	0.0470916	3.40854	F1/+ control	F1/-VC	Cytochrome P450 4V2 OS=Mus musculus GN=Cyp4v2 PE=1 SV=1; TOPep_Count=32	360367	1.15648e+06	606852	304735	184025	134290	30968.6	55751.1	795951	327718	102672	134290
Q9D8B4	2	2	174.74	0.0285421	3.22161	F1/+ control	F1/-VC	NADH dehydrogenase [ubiquinone] 1 alpha subcomplex subunit 11 OS=Mus musculus GN=Ndufa11 PE=2 SV=2; TOPep_Count=7	4.04572e+06	3.05511e+06	1.4728e+06	1.13868e+06	742743	779857	347673	147280	1.93173e+06	1.22456e+06	414396	779857
Q9CQH3	4	4	270.9	0.0454023	3.09148	F1/+ control	F1/-VC	NADH dehydrogenase [ubiquinone] 1 beta subcomplex subunit 5, mitochondrial OS=Mus musculus GN=Ndufb5 PE=1 SV=1; TOPep_Count=10	9.21397e+06	1.42262e+07	4.47301e+06	3.66648e+06	3.03182e+06	2.33077e+06	791813	685814	5.86683e+06	3.943e+06	1.69153e+06	2.33077e+06
Q78KK3	2	2	93.41	0.0338968	2.98707	F1/+ control	F1/-VC	Solute carrier family 22 member 18 OS=Mus musculus GN=Slc22a18 PE=2 SV=2; TOPep_Count=13	1.33767e+06	1.92169e+06	996489	654393	531043	239324	114954	92640.6	1.307e+06	703747	296282	239324
Q9WVD5	6	6	568.73	0.00725269	2.97763	F1/+ control	F1/-VC	Mitochondrial ornithine transporter 1 OS=Mus musculus GN=Slc25a15 PE=1 SV=1; TOPep_Count=18	1.35279e+07	1.52665e+07	8.47356e+06	4.84026e+06	4.37157e+06	3.30413e+06	1.16254e+06	735963	1.1114e+07	5.20531e+06	2.43901e+06	3.30413e+06
P61922	3	3	264.39	0.0276007	2.90565	F1/+ control	F1/-VC	4-aminobutyrate aminotransferase, mitochondrial OS=Mus musculus GN=Abat PE=1 SV=1; TOPep_Count=32	2.41752e+06	1.82469e+06	1.16946e+06	829140	373391	659935	207752	87964.5	1.53387e+06	891673	208324	659935
Q8C5H8	10	10	516.85	0.0491697	2.81415	F1/+ control	F1/-VC	NAD kinase 2, mitochondrial OS=Mus musculus GN=Nadk2 PE=1 SV=2; TOPep_Count=34	2.75803e+06	4.5401e+06	1.48754e+06	1.25076e+06	988001	883206	237014	218868	1.95107e+06	1.34509e+06	551231	883206
Q80W94	9	9	457.41	0.0300704	2.73985	F1/+ control	F1/-VC	2-acylglycerol O-acyltransferase 2 OS=Mus musculus GN=Mogat2 PE=1 SV=1; TOPep_Count=14	7.95183e+06	1.34361e+07	5.95176e+06	4.05585e+06	3.64802e+06	2.27469e+06	683349	647727	7.80637e+06	4.36173e+06	2.03532e+06	2.27469e+06
Q9DC61	11	10	795.71	0.0329453	2.72387	F1/+ control	F1/-VC	Mitochondrial-processing peptidase subunit alpha OS=Mus musculus GN=Pmpca PE=1 SV=1; TOPep_Count=32	1.17926e+07	7.90336e+06	5.70254e+06	4.20199e+06	1.88598e+06	3.23647e+06	1.01341e+06	381004	7.47949e+06	4.5189e+06	1.05224e+06	3.23647e+06
O35083	2	2	259.92	0.0302035	2.54163	F1/+ control	F1/-VC	1-acyl-sn-glycerol-3-phosphate acyltransferase alpha OS=Mus musculus GN=Agpat1 PE=2 SV=1; TOPep_Count=16	5.54054e+06	3.34797e+06	2.99931e+06	2.23774e+06	1.36298e+06	1.07652e+06	476132	161399	3.93392e+06	2.40651e+06	760443	1.07652e+06
Q9CQJ8	10	10	539.09	0.047039	2.52591	F1/+ control	F1/-VC	NADH dehydrogenase [ubiquinone] 1 beta subcomplex subunit 9 OS=Mus musculus GN=Ndufb9 PE=1 SV=3; TOPep_Count=10	1.95607e+07	3.22004e+07	1.21798e+07	8.65906e+06	9.96746e+06	6.6875e+06	1.68097e+06	1.55231e+06	1.59751e+07	9.31212e+06	5.5611e+06	6.6875e+06
P21300	5	2	276.31	0.0161625	2.48662	F1/+ control	F1/-VC	Aldose reductase-related protein 1 OS=Mus musculus GN=Akr1b7 PE=2 SV=4; TOPep_Count=21	803436	1.06755e+06	725018	477336	331423	235229	69044.2	51464.1	950938	513336	184909	235229
P48771	2	2	161.24	0.0228669	2.4803	F1/+ control	F1/-VC	Cytochrome c oxidase subunit 7A2, mitochondrial OS=Mus musculus GN=Cox7a2 PE=1 SV=2; TOPep_Count=5	1.61359e+07	1.73291e+07	9.60579e+06	5.63635e+06	7.5391e+06	4.18971e+06	1.38666e+06	835397	1.2599e+07	6.06144e+06	4.20626e+06	4.18971e+06
Q9D687	2	2	136.31	0.0270855	2.469	F1/+ control	F1/-VC	Sodium-dependent neutral amino acid transporter B(0)AT1 OS=Mus musculus GN=Slc6a19 PE=1 SV=1; TOPep_Count=14	3.70299e+06	2.57495e+06	1.80045e+06	1.14213e+06	1.33699e+06	792799	318221	124133	2.36148e+06	1.22827e+06	745943	792799
O88310	21	21	2344.45	0.0380105	2.43745	F1/+ control	F1/-VC	Intelectin-1a OS=Mus musculus GN=Itln1 PE=1 SV=1; TOPep_Count=17	3.15807e+08	2.81359e+08	1.34011e+08	1.05058e+08	1.02111e+08	9.28066e+07	2.71392e+07	1.35637e+07	1.7577e+08	1.12982e+08	5.69704e+07	9.28066e+07
Q9CY16	2	2	52.58	0.0139874	2.39851	F1/+ control	F1/-VC	28S ribosomal protein S28, mitochondrial OS=Mus musculus GN=Mrps28 PE=1 SV=1; TOPep_Count=14	2.08699e+06	2.65509e+06	1.49461e+06	1.04719e+06	866825	686217	179348	127996	1.96034e+06	1.12617e+06	483624	686217
P70404	12	11	1334.83	0.0241188	2.37766	F1/+ control	F1/-VC	Isocitrate dehydrogenase [NAD] subunit gamma 1, mitochondrial OS=Mus musculus GN=Idh3g PE=1 SV=1; TOPep_Count=17	3.13712e+07	3.58168e+07	1.81917e+07	1.30945e+07	1.34298e+07	9.38479e+06	2.69592e+06	1.72665e+06	2.38603e+07	1.40821e+07	7.49281e+06	9.38479e+06
Q8BU33	7	7	465.68	0.0387542	2.34393	F1/+ control	F1/-VC	Acetolactate synthase-like protein OS=Mus musculus GN=Ilvbl PE=2 SV=1; TOPep_Count=26	4.42516e+06	5.60185e+06	2.51377e+06	2.22269e+06	1.67911e+06	1.44854e+06	380281	270053	3.29708e+06	2.39032e+06	936818	1.44854e+06
O88329	33	30	2879.1	0.0198205	2.3309	F1/+ control	F1/-VC	Unconventional myosin-Ia OS=Mus musculus GN=Myo1a PE=2 SV=2; TOPep_Count=73	2.31908e+07	2.37096e+07	1.37511e+07	1.09065e+07	6.91816e+06	8.19598e+06	1.99292e+06	1.14299e+06	1.80361e+07	1.17291e+07	3.85982e+06	8.19598e+06
Q9WTX2	5	5	231.86	0.0447232	2.31825	F1/+ control	F1/-VC	Interferon-inducible double-stranded RNA-dependent protein kinase activator A OS=Mus musculus GN=Prkra PE=1 SV=1; TOPep_Count=15	3.14881e+06	2.71565e+06	1.47306e+06	1.3224e+06	762539	1.08018e+06	270597	130915	1.93208e+06	1.42214e+06	425440	1.08018e+06
Q60997	29	29	3141.35	0.0448172	2.28417	F1/+ control	F1/-VC	Deleted in malignant brain tumors 1 protein OS=Mus musculus GN=Dmbt1 PE=1 SV=2; TOPep_Count=55	7.82876e+07	8.53842e+07	4.00419e+07	3.08909e+07	2.2635e+07	3.56589e+07	6.72773e+06	4.11618e+06	5.25192e+07	3.32207e+07	1.26287e+07	3.56589e+07
Q9Z110	42	42	4710.49	0.0269422	2.2618	F1/+ control	F1/-VC	Delta-1-pyrroline-5-carboxylate synthase OS=Mus musculus GN=Aldh18a1 PE=1 SV=2; TOPep_Count=48	6.28376e+07	8.01821e+07	3.80569e+07	2.97445e+07	2.56749e+07	2.4639e+07	5.40002e+06	3.8654e+06	4.99156e+07	3.19878e+07	1.43247e+07	2.4639e+07
O70572	4	4	93.36	0.0329807	2.2138	F1/+ control	F1/-VC	Sphingomyelin phosphodiesterase 2 OS=Mus musculus GN=Smpd2 PE=1 SV=1; TOPep_Count=26	1.12833e+06	1.7068e+06	785888	622582	510919	502158	96964.4	82281.1	1.03078e+06	669537	285055	502158
Q99J47	6	6	523.29	0.04576	2.19241	F1/+ control	F1/-VC	Dehydrogenase/reductase SDR family member 7B OS=Mus musculus GN=Dhrs7b PE=2 SV=1; TOPep_Count=20	4.14133e+06	5.71675e+06	2.50861e+06	1.85756e+06	2.20298e+06	1.58014e+06	355890	275592	3.29031e+06	1.99765e+06	1.2291e+06	1.58014e+06
Q9JIA7	5	5	338.84	0.036548	2.18371	F1/+ control	F1/-VC	Sphingosine kinase 2 OS=Mus musculus GN=Sphk2 PE=1 SV=2; TOPep_Count=20	1.47951e+06	1.72212e+06	839323	709269	639710	501522	127143	83019.8	1.10086e+06	762762	356911	501522
Q9QYA2	13	13	1258.58	0.0320072	2.15034	F1/+ control	F1/-VC	Mitochondrial import receptor subunit TOM40 homolog OS=Mus musculus GN=Tomm40 PE=1 SV=3; TOPep_Count=12	1.90576e+07	1.23783e+07	9.2738e+06	7.29604e+06	6.18073e+06	5.45496e+06	1.63774e+06	596729	1.21636e+07	7.84631e+06	3.44839e+06	5.45496e+06
P97450	4	4	401.39	0.033004	2.14002	F1/+ control	F1/-VC	ATP synthase-coupling factor 6, mitochondrial OS=Mus musculus GN=Atp5j PE=1 SV=1; TOPep_Count=7	2.82325e+07	1.99313e+07	1.31721e+07	1.00752e+07	9.71731e+06	8.86889e+06	2.42619e+06	960846	1.72766e+07	1.0835e+07	5.42154e+06	8.86889e+06
P19783	13	13	878.38	0.0347649	2.11605	F1/+ control	F1/-VC	Cytochrome c oxidase subunit 4 isoform 1, mitochondrial OS=Mus musculus GN=Cox4i1 PE=1 SV=2; TOPep_Count=12	6.7024e+07	4.86361e+07	3.9417e+07	2.68834e+07	2.99829e+07	1.64198e+07	5.75978e+06	2.34464e+06	5.16996e+07	2.89109e+07	1.67282e+07	1.64198e+07
O88967	2	2	79.33	0.0290145	2.08504	F1/+ control	F1/-VC	ATP-dependent zinc metalloprotease YME1L1 OS=Mus musculus GN=Yme1l1 PE=2 SV=1; TOPep_Count=47	495563	392643	331282	265431	134881	184562	42586.8	18928.5	434511	285450	75253.7	184562
Q8JZQ2	8	8	387.56	0.0240075	2.05982	F1/+ control	F1/-VC	AFG3-like protein 2 OS=Mus musculus GN=Afg3l2 PE=1 SV=1; TOPep_Count=53	2.4026e+06	3.60293e+06	1.98786e+06	1.43241e+06	1.37625e+06	1.07197e+06	206470	173689	2.60729e+06	1.54044e+06	767845	1.07197e+06
Q6ZQM8	20	12	2180.89	0.0182924	2.05537	F1/+ control	F1/-VC	UDP-glucuronosyltransferase 1-7C OS=Mus musculus GN=Ugt1a7c PE=2 SV=1; TOPep_Count=26	1.04544e+08	6.5422e+07	9.40273e+07	5.34638e+07	3.62037e+07	3.87732e+07	8.98409e+06	3.15385e+06	1.23327e+08	5.7496e+07	2.0199e+07	3.87732e+07
Q9DCS9	7	7	586.37	0.0363151	2.04083	F1/+ control	F1/-VC	NADH dehydrogenase [ubiquinone] 1 beta subcomplex subunit 10 OS=Mus musculus GN=Ndufb10 PE=1 SV=3; TOPep_Count=11	1.12153e+07	1.51754e+07	8.01905e+06	6.18211e+06	6.39663e+06	4.2819e+06	963799	731573	1.05178e+07	6.64836e+06	3.56884e+06	4.2819e+06
Q8BXQ2	2	2	163.82	0.0192338	2.03777	F1/+ control	F1/-VC	GPI transamidase component PIG-T OS=Mus musculus GN=Pigt PE=1 SV=2; TOPep_Count=30	807268	1.13938e+06	756222	566025	354095	406268	69373.5	54927	991865	608714	197559	406268
P53996	8	8	1019.56	0.0294113	7.78325	F1/-VC	F1/+ control	Cellular nucleic acid-binding protein OS=Mus musculus GN=Cnbp PE=1 SV=2; TOPep_Count=15	306296	232965	1.92844e+06	3.19303e+06	8.82528e+06	7.1884e+06	26321.9	11230.7	2.52935e+06	3.43385e+06	4.92385e+06	7.1884e+06
Q9D0J8	3	2	346.31	0.037745	6.89417	F1/-VC	F1/+ control	Parathymosin OS=Mus musculus GN=Ptms PE=1 SV=3; TOPep_Count=3	45237.4	39236.6	567892	1.15251e+06	1.84486e+06	1.50015e+06	3887.53	1891.51	744850	1.23943e+06	1.0293e+06	1.50015e+06
P60521	2	2	66.13	0.00229056	5.45582	F1/-VC	F1/+ control	Gamma-aminobutyric acid receptor-associated protein-like 2 OS=Mus musculus GN=Gabarapl2 PE=1 SV=1; TOPep_Count=9	236771	277500	121594	1.19365e+06	1.16394e+06	1.11157e+06	20347.2	13377.7	159483	1.28368e+06	649392	1.11157e+06
Q8BZW8	2	2	59.6	0.0306384	3.11385	F1/-VC	F1/+ control	NHL repeat-containing protein 2 OS=Mus musculus GN=Nhlrc2 PE=2 SV=1; TOPep_Count=31	85387.6	114069	254405	638962	352117	422176	7337.88	5499.01	333678	687152	196455	422176
Q60996	2	2	120.47	0.031365	3.04105	F1/-VC	F1/+ control	Serine/threonine-protein phosphatase 2A 56 kDa regulatory subunit gamma isoform OS=Mus musculus GN=Ppp2r5c PE=1 SV=2; TOPep_Count=28	75011	106840	266801	526622	405823	431926	6446.15	5150.51	349937	566340	226419	431926
Q61166	6	6	392.96	0.034432	2.95172	F1/-VC	F1/+ control	Microtubule-associated protein RP/EB family member 1 OS=Mus musculus GN=Mapre1 PE=1 SV=3; TOPep_Count=18	863982	613727	2.2318e+06	3.26498e+06	3.60193e+06	4.08252e+06	74247.3	29586.4	2.92725e+06	3.51122e+06	2.00961e+06	4.08252e+06
Q91W89	2	2	84.7	0.0399513	2.85074	F1/-VC	F1/+ control	Alpha-mannosidase 2C1 OS=Mus musculus GN=Man2c1 PE=2 SV=1; TOPep_Count=48	85518	84748.7	276906	492308	416423	366043	7349.08	4085.55	363192	529437	232333	366043
Q9CPU0	7	7	366.22	0.0337057	2.58069	F1/-VC	F1/+ control	Lactoylglutathione lyase OS=Mus musculus GN=Glo1 PE=1 SV=3; TOPep_Count=12	1.54391e+06	2.08166e+06	4.58853e+06	6.15364e+06	7.37756e+06	7.66678e+06	132677	100352	6.01834e+06	6.61774e+06	4.11613e+06	7.66678e+06
P17751	15	15	2639.3	0.0307532	2.57668	F1/-VC	F1/+ control	Triosephosphate isomerase OS=Mus musculus GN=Tpi1 PE=1 SV=4; TOPep_Count=18	5.73026e+07	4.06112e+07	9.4149e+07	1.92534e+08	1.13506e+08	1.88844e+08	4.92436e+06	1.95778e+06	1.23486e+08	2.07055e+08	6.33279e+07	1.88844e+08
Q3UJD6	2	2	95.16	0.0208168	2.57041	F1/-VC	F1/+ control	Ubiquitin carboxyl-terminal hydrolase 19 OS=Mus musculus GN=Usp19 PE=1 SV=1; TOPep_Count=73	162917	92115.7	227888	435515	442657	363133	14000.5	4440.7	298899	468361	246970	363133
Q64337	2	2	124.52	0.000252703	2.54434	F1/-VC	F1/+ control	Sequestosome-1 OS=Mus musculus GN=Sqstm1 PE=1 SV=1; TOPep_Count=16	438041	390067	502155	1.107e+06	1.17974e+06	1.0979e+06	37643.6	18804.3	658630	1.19048e+06	658210	1.0979e+06
Q91X20	3	3	88.3	0.0425092	2.52387	F1/-VC	F1/+ control	Set1/Ash2 histone methyltransferase complex subunit ASH2 OS=Mus musculus GN=Ash2l PE=1 SV=1; TOPep_Count=35	240898	294397	724612	1.18722e+06	859411	1.13321e+06	20701.9	14192.2	950405	1.27676e+06	479487	1.13321e+06
Q99KQ4	4	4	221.94	0.0374983	2.48777	F1/-VC	F1/+ control	Nicotinamide phosphoribosyltransferase OS=Mus musculus GN=Nampt PE=1 SV=1; TOPep_Count=29	1.36376e+06	649680	1.58317e+06	3.54211e+06	2.18065e+06	3.22478e+06	117196	31319.7	2.07649e+06	3.80925e+06	1.21664e+06	3.22478e+06
Q9CQE8	4	4	303.95	0.0499559	2.45389	F1/-VC	F1/+ control	UPF0568 protein C14orf166 homolog OS=Mus musculus PE=2 SV=1; TOPep_Count=18	1.14975e+06	787476	2.62263e+06	4.07254e+06	3.07082e+06	4.04601e+06	98804.8	37962.5	3.43985e+06	4.37969e+06	1.71329e+06	4.04601e+06
Q62422	2	2	259.22	0.0409096	2.41356	F1/-VC	F1/+ control	Osteoclast-stimulating factor 1 OS=Mus musculus GN=Ostf1 PE=1 SV=2; TOPep_Count=14	321855	290210	810238	1.00129e+06	1.24518e+06	1.18635e+06	27659	13990.4	1.06271e+06	1.07681e+06	694718	1.18635e+06
Q64442	15	15	1856.2	0.00720416	2.40597	F1/-VC	F1/+ control	Sorbitol dehydrogenase OS=Mus musculus GN=Sord PE=1 SV=3; TOPep_Count=22	6.41283e+06	4.48497e+06	7.1591e+06	1.51374e+07	1.65897e+07	1.17173e+07	551094	216211	9.38992e+06	1.6279e+07	9.25582e+06	1.17173e+07
P06151	27	26	3982.07	0.0189946	2.31745	F1/-VC	F1/+ control	L-lactate dehydrogenase A chain OS=Mus musculus GN=Ldha PE=1 SV=3; TOPep_Count=23	9.37954e+07	4.69164e+07	9.41104e+07	1.76911e+08	1.74951e+08	1.92326e+08	8.06041e+06	2.26173e+06	1.23436e+08	1.90253e+08	9.76099e+07	1.92326e+08
Q62348	3	3	606.84	0.0301843	2.29602	F1/-VC	F1/+ control	Translin OS=Mus musculus GN=Tsn PE=1 SV=1; TOPep_Count=13	1.90445e+06	1.07237e+06	2.71342e+06	4.6577e+06	4.08044e+06	4.32672e+06	163661	51696.5	3.55894e+06	5.00898e+06	2.27658e+06	4.32672e+06
Q9CR16	7	7	460.52	0.023898	2.26004	F1/-VC	F1/+ control	Peptidyl-prolyl cis-trans isomerase D OS=Mus musculus GN=Ppid PE=1 SV=3; TOPep_Count=25	1.63589e+06	1.00044e+06	2.31965e+06	3.8019e+06	3.88774e+06	3.51108e+06	140582	48228.9	3.04247e+06	4.08863e+06	2.16907e+06	3.51108e+06
Q9JHU9	7	7	392.89	0.0464944	2.17748	F1/-VC	F1/+ control	Inositol-3-phosphate synthase 1 OS=Mus musculus GN=Isyna1 PE=2 SV=1; TOPep_Count=21	1.08084e+06	888013	2.00543e+06	3.64e+06	2.1668e+06	2.84714e+06	92883.5	42809.2	2.63033e+06	3.91453e+06	1.20891e+06	2.84714e+06
P61079	4	3	284.49	0.0193545	2.13922	F1/-VC	F1/+ control	Ubiquitin-conjugating enzyme E2 D3 OS=Mus musculus GN=Ube2d3 PE=1 SV=1; TOPep_Count=5	2.82312e+06	5.66447e+06	4.78868e+06	9.35793e+06	9.07551e+06	9.96744e+06	242608	273072	6.28086e+06	1.00637e+07	5.06346e+06	9.96744e+06
Q9D9V3	2	2	146.4	0.043188	2.10154	F1/-VC	F1/+ control	Ethylmalonyl-CoA decarboxylase OS=Mus musculus GN=Echdc1 PE=1 SV=2; TOPep_Count=20	1.10718e+06	671451	1.74048e+06	2.56789e+06	2.24743e+06	2.58022e+06	95147.1	32369.2	2.28282e+06	2.76156e+06	1.2539e+06	2.58022e+06
P27546	10	9	508.93	0.0110916	2.10132	F1/-VC	F1/+ control	Microtubule-associated protein 4 OS=Mus musculus GN=Map4 PE=1 SV=3; TOPep_Count=56	379365	485079	684026	1.08689e+06	1.0381e+06	1.12883e+06	32601.2	23384.6	897172	1.16887e+06	579181	1.12883e+06
P17563	17	17	1617.4	0.0304262	2.08378	F1/-VC	F1/+ control	Selenium-binding protein 1 OS=Mus musculus GN=Selenbp1 PE=1 SV=2; TOPep_Count=31	4.18749e+06	3.45751e+06	5.45828e+06	1.05612e+07	6.21833e+06	1.05249e+07	359857	166679	7.15911e+06	1.13577e+07	3.46937e+06	1.05249e+07
Q8CHP8	5	5	479.54	0.0232433	2.08323	F1/-VC	F1/+ control	Phosphoglycolate phosphatase OS=Mus musculus GN=Pgp PE=1 SV=1; TOPep_Count=19	2.64574e+06	1.62891e+06	3.36783e+06	5.40488e+06	4.92353e+06	5.59267e+06	227365	78526.2	4.41726e+06	5.81251e+06	2.74696e+06	5.59267e+06
Q99L27	4	4	212.72	0.0129959	2.05705	F1/-VC	F1/+ control	GMP reductase 2 OS=Mus musculus GN=Gmpr2 PE=2 SV=2; TOPep_Count=18	181980	263435	315840	467632	581892	516414	15638.7	12699.6	414258	502900	324653	516414
P26645	5	5	398.01	0.0272926	2.0332	F1/-VC	F1/+ control	Myristoylated alanine-rich C-kinase substrate OS=Mus musculus GN=Marcks PE=1 SV=2; TOPep_Count=11	2.94832e+06	1.44833e+06	2.40503e+06	4.42323e+06	5.1761e+06	4.22987e+06	253367	69820.6	3.15445e+06	4.75682e+06	2.88788e+06	4.22987e+06
P35700	23	13	2934.16	0.0365635	2.02276	F1/-VC	F1/+ control	Peroxiredoxin-1 OS=Mus musculus GN=Prdx1 PE=1 SV=1; TOPep_Count=14	5.39942e+07	3.21989e+07	7.4209e+07	1.15544e+08	1.06333e+08	1.02578e+08	4.64006e+06	1.55224e+06	9.7333e+07	1.24258e+08	5.93261e+07	1.02578e+08
P63087	14	3	1101.09	0.033318	2.01158	F1/-VC	F1/+ control	Serine/threonine-protein phosphatase PP1-gamma catalytic subunit OS=Mus musculus GN=Ppp1cc PE=1 SV=1; TOPep_Count=19	2.52502e+06	3.21499e+06	3.91845e+06	5.93666e+06	8.6855e+06	4.80663e+06	216990	154988	5.13947e+06	6.38439e+06	4.84586e+06	4.80663e+06
