## Supplementary table 4 for "Integrative analysis of Paneth cell proteomic and transcriptomic data from intestinal organoids reveals functional processes dependent on autophagy"

### Sheet: Sheet1
									Normalized abundance					Raw abundance
									F1/+			F1/-VC		F1/+			F1/-VC
Accession	Peptide count	Unique peptides	Confidence score	Anova (p)	Max fold change	Highest mean condition	Lowest mean condition	Description	SA240915_P_M1	SA240915_P_M2	SA240915_P_M7	SA240915_P_M3	SA240915_P_M6	SA240915_P_M1	SA240915_P_M2	SA240915_P_M7	SA240915_P_M3	SA240915_P_M6
Q9DC50	3	3	127.04	0.00636145	7.41124	F1/+	F1/-VC	Peroxisomal carnitine O-octanoyltransferase OS=Mus musculus GN=Crot PE=1 SV=1; TOPep_Count=36	2.41303e+06	4.19526e+06	2.01536e+06	392409	383318	535876	1.17724e+06	2.8052e+06	392409	225029
P01878	2	2	104.02	0.040096	5.67087	F1/+	F1/-VC	Ig alpha chain C region OS=Mus musculus PE=1 SV=1; TOPep_Count=11	861746	820719	312519	81978.1	152552	191373	230304	434998	81978.1	89556.3
Q99KE1	22	21	1682.75	0.0463921	2.65247	F1/+	F1/-VC	NAD-dependent malic enzyme, mitochondrial OS=Mus musculus GN=Me2 PE=2 SV=1; TOPep_Count=31	5.87498e+06	7.2419e+06	6.65155e+06	3.46901e+06	1.49955e+06	1.30469e+06	2.03217e+06	9.25835e+06	3.46901e+06	880319
Q06890	2	2	168.35	0.0411389	2.60848	F1/+	F1/-VC	Clusterin OS=Mus musculus GN=Clu PE=1 SV=1; TOPep_Count=22	379879	604695	469063	240894	130621	84362.1	169685	652893	240894	76682
Q8K135	5	4	217.37	0.0283469	2.4832	F1/+	F1/-VC	Dyslexia-associated protein KIAA0319-like protein OS=Mus musculus GN=Kiaa0319l PE=2 SV=1; TOPep_Count=42	276260	345592	275063	154429	86366.9	61350.7	96977.5	382862	154429	50702.2
P97742	8	8	339.57	0.046649	2.45517	F1/+	F1/-VC	Carnitine O-palmitoyltransferase 1, liver isoform OS=Mus musculus GN=Cpt1a PE=1 SV=4; TOPep_Count=45	1.59731e+06	1.77756e+06	1.11156e+06	778230	439998	354726	498807	1.54719e+06	778230	258303
Q9D0T1	4	4	197.53	0.0260808	2.44325	F1/+	F1/-VC	NHP2-like protein 1 OS=Mus musculus GN=Nhp2l1 PE=1 SV=4; TOPep_Count=9	533245	638486	849998	322301	229349	118421	179167	1.18312e+06	322301	134640
Q99PV0	13	12	496.69	0.0345576	2.38094	F1/+	F1/-VC	Pre-mRNA-processing-splicing factor 8 OS=Mus musculus GN=Prpf8 PE=1 SV=2; TOPep_Count=145	1.66994e+06	1.87933e+06	1.10553e+06	739705	563648	370854	527364	1.5388e+06	739705	330892
P18572	5	5	280.34	0.0429649	2.3788	F1/+	F1/-VC	Basigin OS=Mus musculus GN=Bsg PE=1 SV=2; TOPep_Count=21	1.65247e+06	3.17382e+06	2.26413e+06	944976	1.04213e+06	366975	890612	3.15146e+06	944976	611790
Q8BFR5	28	28	2300.07	0.0216716	2.35106	F1/+	F1/-VC	Elongation factor Tu, mitochondrial OS=Mus musculus GN=Tufm PE=1 SV=1; TOPep_Count=31	2.11454e+07	2.28538e+07	1.86956e+07	1.10552e+07	6.72254e+06	4.69589e+06	6.41305e+06	2.60226e+07	1.10552e+07	3.9465e+06
Q8VCR2	11	9	609.59	0.0333026	2.31487	F1/+	F1/-VC	17-beta-hydroxysteroid dehydrogenase 13 OS=Mus musculus GN=Hsd17b13 PE=1 SV=2; TOPep_Count=20	1.11654e+06	1.91438e+06	1.2134e+06	604444	617890	247957	537200	1.68894e+06	604444	362736
O35129	19	19	2029.51	0.0481731	2.29678	F1/+	F1/-VC	Prohibitin-2 OS=Mus musculus GN=Phb2 PE=1 SV=1; TOPep_Count=26	2.19838e+07	3.12983e+07	1.71032e+07	1.16941e+07	8.73607e+06	4.88208e+06	8.7827e+06	2.38061e+07	1.16941e+07	5.12855e+06
B1AR13	7	7	222.54	0.0404867	2.21471	F1/+	F1/-VC	CDGSH iron-sulfur domain-containing protein 3, mitochondrial OS=Mus musculus GN=Cisd3 PE=1 SV=1; TOPep_Count=11	808283	997088	800788	505801	278699	179500	279795	1.11462e+06	505801	163612
Q09200	9	9	483.7	0.0226782	2.14718	F1/+	F1/-VC	Beta-1,4 N-acetylgalactosaminyltransferase 1 OS=Mus musculus GN=B4galnt1 PE=2 SV=1; TOPep_Count=34	1.06337e+06	1.25e+06	792506	477029	487297	236149	350766	1.1031e+06	477029	286070
Q9CQ62	10	10	576.39	0.0258878	2.11196	F1/+	F1/-VC	2,4-dienoyl-CoA reductase, mitochondrial OS=Mus musculus GN=Decr1 PE=1 SV=1; TOPep_Count=23	4.23083e+06	4.35695e+06	4.19135e+06	2.51623e+06	1.51767e+06	939566	1.22261e+06	5.83398e+06	2.51623e+06	890954
Q9D0G0	4	4	89.98	0.0070804	2.09215	F1/+	F1/-VC	28S ribosomal protein S30, mitochondrial OS=Mus musculus GN=Mrps30 PE=2 SV=1; TOPep_Count=24	198790	258262	202250	107753	102334	44146.5	72471.5	281513	107753	60076
Q99LC3	16	16	917.89	0.00761528	2.08135	F1/+	F1/-VC	NADH dehydrogenase [ubiquinone] 1 alpha subcomplex subunit 10, mitochondrial OS=Mus musculus GN=Ndufa10 PE=1 SV=1; TOPep_Count=23	8.33507e+06	8.19268e+06	7.71929e+06	4.46053e+06	3.30593e+06	1.85102e+06	2.29897e+06	1.07445e+07	4.46053e+06	1.94076e+06
P67778	18	18	1956.16	0.0323246	2.07621	F1/+	F1/-VC	Prohibitin OS=Mus musculus GN=Phb PE=1 SV=1; TOPep_Count=18	1.67035e+07	2.06809e+07	1.36403e+07	9.43036e+06	6.95352e+06	3.70945e+06	5.8033e+06	1.89861e+07	9.43036e+06	4.0821e+06
P50544	17	17	1549.8	0.0375886	2.07567	F1/+	F1/-VC	Very long-chain specific acyl-CoA dehydrogenase, mitochondrial OS=Mus musculus GN=Acadvl PE=1 SV=3; TOPep_Count=43	5.91032e+06	5.2287e+06	4.27403e+06	3.03083e+06	1.91956e+06	1.31254e+06	1.46724e+06	5.94905e+06	3.03083e+06	1.12689e+06
Q9DCW4	13	13	1390.26	0.011642	2.06314	F1/+	F1/-VC	Electron transfer flavoprotein subunit beta OS=Mus musculus GN=Etfb PE=1 SV=3; TOPep_Count=14	7.89391e+06	9.81836e+06	8.1089e+06	4.71296e+06	3.6307e+06	1.75305e+06	2.75515e+06	1.12869e+07	4.71296e+06	2.13142e+06
Q3U186	2	2	64.76	0.0310427	2.02101	F1/+	F1/-VC	Probable arginine--tRNA ligase, mitochondrial OS=Mus musculus GN=Rars2 PE=1 SV=1; TOPep_Count=39	146420	133023	93858	64811.5	58328.4	32516.3	37328	130642	64811.5	34242
Q8BH59	8	6	348.12	0.0412887	2.01203	F1/+	F1/-VC	Calcium-binding mitochondrial carrier protein Aralar1 OS=Mus musculus GN=Slc25a12 PE=1 SV=1; TOPep_Count=38	370100	544789	481026	275011	187513	82190.4	152875	669545	275011	110080
P60521	3	3	150.82	0.00209495	16.0666	F1/-VC	F1/+	Gamma-aminobutyric acid receptor-associated protein-like 2 OS=Mus musculus GN=Gabarapl2 PE=1 SV=1; TOPep_Count=9	15144.8	29818.6	18353.6	385111	293082	3363.31	8367.48	25546.5	385111	172055
Q91WQ3	3	3	269.36	0.0439597	13.4315	F1/-VC	F1/+	Tyrosine--tRNA ligase, cytoplasmic OS=Mus musculus GN=Yars PE=2 SV=3; TOPep_Count=45	24246.8	7768.21	70418.4	299510	617710	5384.64	2179.86	98016	299510	362630
Q9R0U0	2	2	73.51	0.0373279	8.15845	F1/-VC	F1/+	Serine/arginine-rich splicing factor 10 OS=Mus musculus GN=Srsf10 PE=1 SV=2; TOPep_Count=14	66891.7	22590.1	22042.4	166588	439988	14855.1	6339.06	30681	166588	258297
E9PW74	2	2	90.01	0.00418053	5.00169	F1/-VC	F1/+	GTPase IMAP family member GIMD1 OS=Mus musculus GN=Gimd1 PE=3 SV=1; TOPep_Count=14	25278.8	15079.9	22271.9	110710	98129.3	5613.82	4231.61	31000.5	110710	57607.3
Q78PG9	2	2	101.24	0.00725783	5.00138	F1/-VC	F1/+	Coiled-coil domain-containing protein 25 OS=Mus musculus GN=Ccdc25 PE=1 SV=1; TOPep_Count=16	45787.4	58259.7	33906.2	186729	273242	10168.3	16348.4	47194.3	186729	160408
P40124	19	19	1425.71	0.00650206	3.81018	F1/-VC	F1/+	Adenylyl cyclase-associated protein 1 OS=Mus musculus GN=Cap1 PE=1 SV=4; TOPep_Count=30	1.60297e+06	968073	1.41714e+06	4.80245e+06	5.32801e+06	355981	271653	1.97253e+06	4.80245e+06	3.12783e+06
Q64514	10	10	393.23	0.0458308	3.29037	F1/-VC	F1/+	Tripeptidyl-peptidase 2 OS=Mus musculus GN=Tpp2 PE=1 SV=3; TOPep_Count=71	175378	142005	371825	670300	841531	38947.2	39848.3	517547	670300	494025
Q8BZW8	2	2	95.85	0.0363241	3.12323	F1/-VC	F1/+	NHL repeat-containing protein 2 OS=Mus musculus GN=Nhlrc2 PE=2 SV=1; TOPep_Count=31	9965.26	7901.07	16127	27444.4	43334.9	2213.05	2217.14	22447.3	27444.4	25440
Q99MR8	4	4	151.8	0.0319237	3.07018	F1/-VC	F1/+	Methylcrotonoyl-CoA carboxylase subunit alpha, mitochondrial OS=Mus musculus GN=Mccc1 PE=1 SV=2; TOPep_Count=48	1.97141e+06	1.83229e+06	2.58771e+06	4.43398e+06	8.64789e+06	437804	514163	3.60186e+06	4.43398e+06	5.07679e+06
P06797;Q9JL96	2	2	32.41	0.0380736	3.0015	F1/-VC	F1/+	Cathepsin L1 OS=Mus musculus GN=Ctsl PE=1 SV=2; TOPep_Count=12	37171.6	31883.8	67006.6	159846	112414	8254.94	8947	93267	159846	65993
Q9CX56	5	5	176.48	0.00665545	2.98353	F1/-VC	F1/+	26S proteasome non-ATPase regulatory subunit 8 OS=Mus musculus GN=Psmd8 PE=1 SV=2; TOPep_Count=20	179304	151681	164544	588668	396947	39819.1	42563.4	229030	588668	233030
Q00493	11	11	643.01	0.0195808	2.94872	F1/-VC	F1/+	Carboxypeptidase E OS=Mus musculus GN=Cpe PE=1 SV=2; TOPep_Count=28	1.5056e+06	1.23527e+06	2.20526e+06	4.22023e+06	5.50293e+06	334357	346632	3.06953e+06	4.22023e+06	3.23053e+06
Q64674	10	10	595.21	0.0385075	2.92748	F1/-VC	F1/+	Spermidine synthase OS=Mus musculus GN=Srm PE=2 SV=1; TOPep_Count=18	460961	246499	544931	1.11839e+06	1.32584e+06	102368	69170.8	758494	1.11839e+06	778342
P14824	21	21	1160.27	0.040422	2.82288	F1/-VC	F1/+	Annexin A6 OS=Mus musculus GN=Anxa6 PE=1 SV=3; TOPep_Count=49	986982	776905	1.27663e+06	2.01917e+06	3.70285e+06	219185	218009	1.77696e+06	2.01917e+06	2.17378e+06
Q64337	8	8	554.92	0.0113384	2.59608	F1/-VC	F1/+	Sequestosome-1 OS=Mus musculus GN=Sqstm1 PE=1 SV=1; TOPep_Count=16	447399	378294	290221	889242	1.04209e+06	99356.8	106154	403962	889242	611765
Q07797	13	13	1155.35	0.0360604	2.53908	F1/-VC	F1/+	Galectin-3-binding protein OS=Mus musculus GN=Lgals3bp PE=1 SV=1; TOPep_Count=26	2.84904e+06	1.99589e+06	3.74233e+06	6.13711e+06	8.39872e+06	632704	560071	5.20898e+06	6.13711e+06	4.93051e+06
P42125	6	6	407.88	0.0426811	2.52012	F1/-VC	F1/+	Enoyl-CoA delta isomerase 1, mitochondrial OS=Mus musculus GN=Eci1 PE=1 SV=2; TOPep_Count=18	2.46355e+06	1.57062e+06	3.26883e+06	5.56712e+06	6.70249e+06	547095	440735	4.54991e+06	5.56712e+06	3.93473e+06
O35405	4	3	170.73	0.0465573	2.50959	F1/-VC	F1/+	Phospholipase D3 OS=Mus musculus GN=Pld3 PE=2 SV=1; TOPep_Count=18	117034	175037	258812	473698	447960	25990.4	49117.6	360242	473698	262978
P28656|NP1L1	4	3	251.59	0.0388672	2.46812	F1/-VC	F1/+	Nucleosome assembly protein 1-like 1 OS=Mus musculus GN=Nap1l1 PE=1 SV=2; TOPep_Count=13	589379	438346	855969	1.36629e+06	1.73316e+06	130887	123005	1.19143e+06	1.36629e+06	1.01746e+06
Q6PIP5|NUDC1	2	2	56.43	0.0299916	2.449	F1/-VC	F1/+	NudC domain-containing protein 1 OS=Mus musculus GN=Nudcd1 PE=2 SV=2; TOPep_Count=35	71815.7	46092.7	43766.2	111707	152253	15948.6	12934.2	60918.5	111707	89380.9
Q9JHJ0|TMOD3	2	2	36.68	0.0262135	2.3503	F1/-VC	F1/+	Tropomodulin-3 OS=Mus musculus GN=Tmod3 PE=2 SV=1; TOPep_Count=24	25005.2	22820.1	35778	55622.2	75373	5553.07	6403.6	49799.6	55622.2	44248.1
A2ADY9|DDI2	3	3	96.98	0.0470755	2.31853	F1/-VC	F1/+	Protein DDI1 homolog 2 OS=Mus musculus GN=Ddi2 PE=1 SV=1; TOPep_Count=23	54072.5	107919	75980	202462	165369	12008.2	30283.5	105757	202462	97080.8
Q91W90|TXND5	20	20	1744.91	0.0413498	2.26137	F1/-VC	F1/+	Thioredoxin domain-containing protein 5 OS=Mus musculus GN=Txndc5 PE=1 SV=2; TOPep_Count=23	3.48482e+06	3.83914e+06	4.0855e+06	6.15653e+06	1.10441e+07	773895	1.07731e+06	5.68665e+06	6.15653e+06	6.48351e+06
P47758|SRPRB	3	3	205.67	0.017902	2.25966	F1/-VC	F1/+	Signal recognition particle receptor subunit beta OS=Mus musculus GN=Srprb PE=1 SV=1; TOPep_Count=20	130746	87095.6	131440	261211	264961	29035.6	24440.1	182953	261211	155547
Q9QXT0	10	10	663.78	0.0456863	2.23971	F1/-VC	F1/+	Protein canopy homolog 2 OS=Mus musculus GN=Cnpy2 PE=1 SV=1; TOPep_Count=12	1.27103e+06	808375	1.54446e+06	2.50004e+06	2.91088e+06	282265	226840	2.14974e+06	2.50004e+06	1.70885e+06
Q9D1P4	4	4	249.54	0.0164997	2.23867	F1/-VC	F1/+	Cysteine and histidine-rich domain-containing protein 1 OS=Mus musculus GN=Chordc1 PE=1 SV=1; TOPep_Count=23	185649	220692	206748	367746	547255	41228.2	61928.9	287774	367746	321269
Q6P1B1	6	6	409.17	0.0207821	2.20399	F1/-VC	F1/+	Xaa-Pro aminopeptidase 1 OS=Mus musculus GN=Xpnpep1 PE=2 SV=1; TOPep_Count=37	1.09214e+06	752009	1.0251e+06	1.83579e+06	2.38008e+06	242537	211023	1.42685e+06	1.83579e+06	1.39724e+06
O08585;A3KGB4	7	7	288.48	0.0435017	2.19749	F1/-VC	F1/+	Clathrin light chain A OS=Mus musculus GN=Clta PE=1 SV=2; TOPep_Count=10	239566	233492	396823	559515	714856	53201.9	65520.6	552341	559515	419660
Q62266	7	7	173.36	0.0316193	2.144	F1/-VC	F1/+	Cornifin-A OS=Mus musculus GN=Sprr1a PE=2 SV=1; TOPep_Count=13	528966	457481	687514	993900	1.39874e+06	117471	128375	956956	993900	821139
P18654	7	3	314.11	0.0170844	2.12312	F1/-VC	F1/+	Ribosomal protein S6 kinase alpha-3 OS=Mus musculus GN=Rps6ka3 PE=1 SV=2; TOPep_Count=46	36424.5	51651.8	50131.5	89341.8	106279	8089.01	14494.1	69778.5	89341.8	62391.7
Q9CPR4	10	10	357.25	0.0349979	2.11611	F1/-VC	F1/+	60S ribosomal protein L17 OS=Mus musculus GN=Rpl17 PE=2 SV=3; TOPep_Count=10	2.73686e+06	1.82395e+06	2.89668e+06	4.63876e+06	5.8818e+06	607791	511822	4.03192e+06	4.63876e+06	3.45294e+06
Q5XJY5	12	12	532.76	0.0451132	2.09212	F1/-VC	F1/+	Coatomer subunit delta OS=Mus musculus GN=Arcn1 PE=1 SV=2; TOPep_Count=29	727657	637493	989198	1.32616e+06	1.95756e+06	161595	178888	1.37687e+06	1.32616e+06	1.14919e+06
Q01853;Q3UMC0;Q9D3R6	50	49	3464.24	0.0442248	2.0608	F1/-VC	F1/+	Transitional endoplasmic reticulum ATPase OS=Mus musculus GN=Vcp PE=1 SV=4; TOPep_Count=45	8.03961e+06	6.54409e+06	1.02041e+07	1.3899e+07	2.01561e+07	1.78541e+06	1.83635e+06	1.42031e+07	1.3899e+07	1.18327e+07
P62334	9	9	547.64	0.0414237	2.0393	F1/-VC	F1/+	26S protease regulatory subunit 10B OS=Mus musculus GN=Psmc6 PE=1 SV=1; TOPep_Count=27	954843	859448	1.28119e+06	1.71952e+06	2.4889e+06	212048	241172	1.7833e+06	1.71952e+06	1.46112e+06
