## Supplementary table 12 for "Integrative analysis of Paneth cell proteomic and transcriptomic data from intestinal organoids reveals functional processes dependent on autophagy"

### Sheet: Supplementary_table_10
Gene name	FC(log2) - Transcriptomics	FC(log2) - Proteomics	Function
CDK11B	-0.300466	-1.26	Apoptosis
CFL1	-0.0439234	1.27	Apoptosis
COL18A1	-0.864065	1.9	Apoptosis
CSTB	-0.659585	1.3	Apoptosis
DAP3	0.183434	-1.17	Apoptosis
DCPS	0.682346	1.46	Apoptosis
HSPA4L	-0.084692	1.67	Apoptosis
MAPK3	-0.765314	1.35	Apoptosis
PAK2	0.00150762	1.41	Apoptosis
PAWR	0.553547	-2.65	Apoptosis
PKM	0.415186	1.09	Apoptosis
PPP5C	-0.552816	1.03	Apoptosis
PRDX2	0.434955	1.28	Apoptosis
PYGL	0.841091	1.13	Apoptosis
UBE2K	-0.305412	1.12	Apoptosis
YWHAB	-0.0191861	1.4	Apoptosis
CDK1	0.486709	1.57	Cell cycle
CDK11B	-0.300466	-1.26	Cell cycle
COL18A1	-0.864065	1.9	Cell cycle
KHDRBS1	0.858289	-1.92	Cell cycle
MAPK3	-0.765314	1.35	Cell cycle
PAWR	0.553547	-2.65	Cell cycle
PHGDH	-0.668258	1.23	Cell cycle
SIN3A	0.262203	-2.01	Cell cycle
YWHAB	-0.0191861	1.4	Cell cycle
CAP1	-0.420437	1.43	Cell morphogenesis - adhesions
CFL1	-0.0439234	1.27	Cell morphogenesis - adhesions
COL18A1	-0.864065	1.9	Cell morphogenesis - adhesions
GDI1	-0.601594	1.37	Cell morphogenesis - adhesions
NID2	-0.0265741	1.05	Cell morphogenesis - adhesions
TAGLN2	-0.667091	1.45	Cell morphogenesis - adhesions
WDR1	-0.463717	1.32	Cell morphogenesis - adhesions
CAP1	-0.420437	1.43	Cytoskeleton organisation
CFL1	-0.0439234	1.27	Cytoskeleton organisation
DSTN	0.0449568	1.1	Cytoskeleton organisation
FKBP4	0.184408	1.12	Cytoskeleton organisation
MAPK3	-0.765314	1.35	Cytoskeleton organisation
WDR1	-0.463717	1.32	Cytoskeleton organisation
CDC5L	0.443585	-1.56	DNA repair
CDK1	0.486709	1.57	DNA repair
MAPK3	-0.765314	1.35	DNA repair
MRPS9	0.962332	-1	DNA repair
RAD23B	0.254272	1.12	DNA repair
CAP1	-0.420437	1.43	Endocytosis
MAPK3	-0.765314	1.35	Endocytosis
CDK1	0.486709	1.57	Exocytosis
GABARAPL2	-0.10915	1.81	Exocytosis
GDI1	-0.601594	1.37	Exocytosis
GORASP1	-0.58275	-1.31	Exocytosis
SRP14	0.11172	-1.25	Exocytosis
FKBP1A	-0.0627863	1.09	Immune response
MAPK3	-0.765314	1.35	Immune response
PAK2	0.00150762	1.41	Immune response
PAWR	0.553547	-2.65	Immune response
SIN3A	0.262203	-2.01	Immune response
WDR1	-0.463717	1.32	Immune response
BLMH	-0.119109	1.79	Proteasome-ubiquitin system
CDK1	0.486709	1.57	Proteasome-ubiquitin system
DDRGK1	-0.537944	-3.25	Proteasome-ubiquitin system
ELOC	0.297296	1.63	Proteasome-ubiquitin system
FKBP1A	-0.0627863	1.09	Proteasome-ubiquitin system
RAD23B	0.254272	1.12	Proteasome-ubiquitin system
UBE2K	-0.305412	1.12	Proteasome-ubiquitin system
UBE2L3	-0.625537	1.03	Proteasome-ubiquitin system
UBE2Q2	0.164552	2.76	Proteasome-ubiquitin system
UBE2V1	-0.883265	1.18	Proteasome-ubiquitin system
FKBP4	0.184408	1.12	Protein folding
HSPA4L	-0.084692	1.67	Protein folding
CDK1	0.486709	1.57	Stress response
DDRGK1	-0.537944	-3.25	Stress response
EIF1	-0.0166454	1.12	Stress response
HSPA4L	-0.084692	1.67	Stress response
MAPK3	-0.765314	1.35	Stress response
PKM	0.415186	1.09	Stress response
PRDX2	0.434955	1.28	Stress response
QDPR	0.606494	1.26	Stress response
STIP1	-0.159923	1.21	Stress response
SLC25A12	-0.648071	-1.09	Transport
