## Supplementary table 2 for "Integrative analysis of Paneth cell proteomic and transcriptomic data from intestinal organoids reveals functional processes dependent on autophagy"

### Sheet: Sheet1
acid secretion
classical pathway
action potential
adipose tissue development
adult behavior
adult heart development
adult locomotory behavior
aging
ameboidal-type cell migration
anatomical structure formation involved in morphogenesis
anatomical structure morphogenesis
angiogenesis
animal organ morphogenesis
animal organ regeneration
anion transport
anterior/posterior axis specification
anterior/posterior axis specification
anterior/posterior pattern specification
anterograde axon cargo transport
aorta development
auditory receptor cell development
auditory receptor cell differentiation
auditory receptor cell morphogenesis
auditory receptor cell stereocilium organization
axis specification
axon cargo transport
axon development
axon ensheathment
axon guidance
axonogenesis
behavior
behavioral response to cocaine
Bergmann glial cell differentiation
binding of sperm to zona pellucida
biosynthetic process
blastocyst development
blastocyst growth
blood circulation
blood coagulation
blood vessel development
blood vessel morphogenesis
blood vessel remodeling
body morphogenesis
brain development
brain morphogenesis
branching involved in mammary gland duct morphogenesis
branching morphogenesis of an epithelial tube
bundle of His cell to Purkinje myocyte communication
bundle of His cell-Purkinje myocyte adhesion involved in cell communication
calcium ion-dependent exocytosis of neurotransmitter
camera-type eye development
camera-type eye morphogenesis
cardiac chamber development
cardiac conduction
cardiac conduction
cardiac left ventricle morphogenesis
cardiac muscle cell action potential
cardiac muscle cell action potential
cardiac muscle cell action potential involved in contraction
cardiac muscle cell action potential involved in contraction
cardiac muscle cell-cardiac muscle cell adhesion
cardiac muscle cell-cardiac muscle cell adhesion
cardiac muscle contraction
cardiac muscle tissue development
cardiac muscle tissue morphogenesis
cardiac myofibril assembly
cardiac neural crest cell development involved in heart development
cardiac septum development
cardiac ventricle development
cardiac ventricle morphogenesis
cardiovascular system development
cartilage development
catabolic process
cation transport
cell aging
cell migration involved in gastrulation
cell morphogenesis involved in neuron differentiation
cell-cell signaling
cellular component assembly
cellular heat acclimation
cellular metabolic process
cellular process
cellular response to erythropoietin
cellular response to light stimulus
cellular response to nerve growth factor stimulus
cellular response to radiation
cellular response to UV
cellular response to UV-A
cellular senescence
central nervous system development
central nervous system myelin maintenance
central nervous system myelination
central nervous system neuron development
central nervous system neuron differentiation
cerebellar cortex development
cerebellar Purkinje cell layer development
cerebellar Purkinje cell layer maturation
cerebellum development
cerebellum maturation
cerebral cortex development
cerebral cortex development
cerebral cortex neuron differentiation
chondrocyte development involved in endochondral bone morphogenesis
chordate embryonic development
circadian regulation of gene expression
circadian rhythm
circadian sleep/wake cycle
coagulation
cognition
connective tissue development
copulation
coronary vasculature development
cristae formation
decidualization
dendrite development
dendrite morphogenesis
dendritic spine development
development of primary female sexual characteristics
development of primary sexual characteristics
development of secondary sexual characteristics
developmental growth
developmental pigmentation
developmental process
developmental process
developmental process involved in reproduction
diencephalon development
dosage compensation by inactivation of X chromosome
ear development
ear morphogenesis
eating behavior
ectoderm development
ectopic germ cell programmed cell death
embryo development
embryo development
embryo development ending in birth or egg hatching
embryo development ending in birth or egg hatching
embryo implantation
embryonic axis specification
embryonic body morphogenesis
embryonic digit morphogenesis
embryonic epithelial tube formation
embryonic foregut morphogenesis
embryonic heart tube development
embryonic limb morphogenesis
embryonic morphogenesis
embryonic organ development
embryonic organ development
embryonic organ morphogenesis
embryonic pattern specification
embryonic placenta development
endocrine pancreas development
endodermal cell differentiation
entrainment of circadian clock
entrainment of circadian clock by photoperiod
epidermal cell differentiation
epidermal cell differentiation
epidermis development
epidermis development
epidermis morphogenesis
erythrocyte development
erythrocyte homeostasis
establishment of integrated proviral latency
establishment of skin barrier
exploration behavior
eye development
eye morphogenesis
face development
face morphogenesis
fat cell differentiation
female genitalia development
female gonad development
female pregnancy
female pregnancy
fertilization
fertilization
fibrinolysis
forebrain development
forebrain generation of neurons
forebrain neuron development
forebrain neuron differentiation
foregut morphogenesis
fourth ventricle development
gamete generation
gamma-aminobutyric acid metabolic process
ganglioside biosynthetic process
ganglioside metabolic process
gastrulation
gene expression
generation of neurons
genitalia development
germ cell development
gland development
gland development
gland morphogenesis
glial cell apoptotic process
glial cell development
glial cell differentiation
glial cell proliferation
glial cell proliferation
gliogenesis
glomerular basement membrane development
gonad development
grooming behavior
hair cell differentiation
hair cycle
hair cycle process
hair follicle development
hair follicle maturation
hair follicle morphogenesis
head development
head morphogenesis
heart contraction
heart contraction
heart development
heart morphogenesis
heart trabecula formation
heat generation
hematopoietic progenitor cell differentiation
hemopoiesis
hemopoiesis
hemostasis
hemostasis
hepatocyte differentiation
hippocampus development
hypothalamus development
in utero embryonic development
inner ear development
inner ear morphogenesis
inner ear receptor cell development
inner ear receptor cell differentiation
inner ear receptor stereocilium organization
ion transport
keratinization
keratinocyte differentiation
keratinocyte migration
keratinocyte proliferation
kidney development
labyrinthine layer blood vessel development
labyrinthine layer development
lateral ventricle development
learning or memory
leukocyte aggregation
leukocyte cell-cell adhesion
leukocyte differentiation
leukocyte homeostasis
leukocyte mediated immunity
leukocyte proliferation
limb development
limb morphogenesis
limbic system development
liver development
locomotion
locomotion
locomotory behavior
locomotory exploration behavior
long term synaptic depression
long-term synaptic potentiation
lung development
lung morphogenesis
lymphocyte activation
lymphocyte aggregation
lymphocyte differentiation
lymphocyte homeostasis
lymphocyte proliferation
male gamete generation
male gonad development
male sex differentiation
mammary gland alveolus development
mammary gland branching involved in thelarche
mammary gland development
mammary gland development
mammary gland duct morphogenesis
mammary gland epithelial cell proliferation
mammary gland epithelial cell proliferation
mammary gland epithelium development
mammary gland epithelium development
mammary gland involution
mammary gland lobule development
mammary gland morphogenesis
maternal placenta development
maternal placenta development
maternal process involved in female pregnancy
membrane depolarization
membrane hyperpolarization
memory
mesenchyme development
mesoderm development
mesoderm morphogenesis
mesodermal cell migration
metabolic process
metabolic process
metencephalon development
microglial cell activation
microglial cell proliferation
midbrain development
midbrain development
middle ear morphogenesis
mononuclear cell proliferation
morphogenesis of embryonic epithelium
multicellular organism development
multicellular organism growth
multicellular organismal development
multicellular organismal development
multicellular organismal homeostasis
multicellular organismal reproductive process
multicellular organismal reproductive process
muscle cell cellular homeostasis
muscle cell development
muscle cell differentiation
muscle contraction
muscle fiber development
muscle filament sliding
muscle organ development
muscle organ morphogenesis
muscle structure development
muscle system process
muscle tissue development
muscle tissue morphogenesis
myelin maintenance
myelination
myelination in peripheral nervous system
myeloid cell differentiation
myeloid cell homeostasis
myeloid leukocyte differentiation
myoblast migration involved in skeletal muscle regeneration
myofibril assembly
negative regulation of angiogenesis
negative regulation of axonogenesis
negative regulation of blood coagulation
negative regulation of blood coagulation
negative regulation of blood pressure
negative regulation of cell growth involved in cardiac muscle cell development
negative regulation of circadian rhythm
negative regulation of coagulation
negative regulation of dendrite morphogenesis
negative regulation of gamma-aminobutyric acid secretion
negative regulation of glial cell apoptotic process
negative regulation of keratinocyte proliferation
negative regulation of leukocyte apoptotic process
negative regulation of locomotion
negative regulation of mammary gland epithelial cell proliferation
negative regulation of membrane potential
negative regulation of muscle contraction
negative regulation of muscle organ development
negative regulation of myeloid cell apoptotic process
negative regulation of myeloid cell differentiation
negative regulation of myeloid leukocyte differentiation
negative regulation of neuron apoptotic process
negative regulation of neuron death
negative regulation of neuron projection development
negative regulation of platelet activation
negative regulation of platelet aggregation
negative regulation of skeletal muscle tissue development
negative regulation of smooth muscle contraction
negative regulation of striated muscle tissue development
negative regulation of systemic arterial blood pressure
nerve development
nervous system development
neural nucleus development
neural nucleus development
neural tube closure
neural tube development
neural tube formation
neuroepithelial cell differentiation
neurofilament cytoskeleton organization
neurogenesis
neurological system process
neurological system process
neurological system process involved in regulation of systemic arterial blood pressure
neuromuscular junction development
neuromuscular process controlling balance
neuron apoptotic process
neuron death
neuron development
neuron differentiation
neuron maturation
neuron migration
neuron projection development
neuron projection morphogenesis
neuron-neuron synaptic transmission
neuronal signal transduction
neuronal stem cell maintenance
neuronal stem cell population maintenance
neurotransmitter catabolic process
neurotransmitter secretion
neurotransmitter transport
neutrophil activation
notochord development
notochord morphogenesis
odontogenesis
odontogenesis of dentin-containing tooth
oligodendrocyte development
oligodendrocyte differentiation
organ development
organ development
organ formation
organ morphogenesis
organ morphogenesis
ossification
osteoblast differentiation
osteoclast differentiation
outer ear morphogenesis
ovarian follicle development
ovulation cycle
ovulation cycle process
palate development
pallium development
paraxial mesoderm development
paraxial mesoderm morphogenesis
patterning of blood vessels
peripheral nervous system development
peripheral nervous system myelin maintenance
photoperiodism
pigmentation
placenta blood vessel development
placenta development
plasminogen activation
platelet activation
platelet activation
platelet aggregation
platelet aggregation
platelet degranulation
platelet degranulation
platelet formation
positive regulation of angiogenesis
positive regulation of apoptotic process involved in mammary gland involution
positive regulation of axon extension
positive regulation of blood pressure
positive regulation of cardiac muscle cell proliferation
positive regulation of dendrite development
positive regulation of developmental pigmentation
positive regulation of dopamine metabolic process
positive regulation of epidermis development
positive regulation of glutamate neurotransmitter secretion in response to membrane depolarization
positive regulation of glutamate secretion
positive regulation of hair cycle
positive regulation of hair follicle development
positive regulation of heart contraction
positive regulation of heart rate
positive regulation of heart rate by epinephrine
positive regulation of heart rate by epinephrine-norepinephrine
positive regulation of heat generation
positive regulation of inhibitory postsynaptic potential
positive regulation of keratinocyte differentiation
positive regulation of leukocyte activation
positive regulation of leukocyte apoptotic process
positive regulation of locomotion
positive regulation of lymphocyte apoptotic process
positive regulation of lymphocyte proliferation
positive regulation of neurogenesis
positive regulation of neuron apoptotic process
positive regulation of neuron differentiation
positive regulation of neuron projection development
positive regulation of smooth muscle cell proliferation
positive regulation of sphingomyelin catabolic process
positive regulation of synaptic transmission
positive regulation of synaptic transmission
positive regulation of synaptic transmission
positive regulation of uterine smooth muscle contraction
positive regulation of vasoconstriction
post-embryonic animal organ development
post-embryonic camera-type eye development
post-embryonic camera-type eye morphogenesis
post-embryonic development
post-embryonic eye morphogenesis
post-embryonic organ development
post-embryonic organ morphogenesis
prostate gland development
protein localization
pyramidal neuron development
pyramidal neuron differentiation
reflex
regulation of action potential
regulation of action potential
regulation of angiogenesis
regulation of blood coagulation
regulation of blood pressure
regulation of blood pressure
regulation of blood vessel size
regulation of blood vessel size
regulation of body fluid levels
regulation of body fluid levels
regulation of branching involved in mammary gland duct morphogenesis
regulation of calcium ion-dependent exocytosis of neurotransmitter
regulation of cardiac muscle cell action potential
regulation of cardiac muscle cell action potential
regulation of cardiac muscle cell action potential involved in regulation of contraction
regulation of cardiac muscle cell action potential involved in regulation of contraction
regulation of cardiac muscle cell contraction
regulation of cardiac muscle cell contraction
regulation of cardiac muscle contraction
regulation of cardiac muscle contraction
regulation of cardiac muscle contraction by calcium ion signaling
regulation of cardiac muscle contraction by regulation of the release of sequestered calcium ion
regulation of cellular response to heat
regulation of circadian rhythm
regulation of dendritic spine morphogenesis
regulation of developmental growth
regulation of developmental pigmentation
regulation of embryonic development
regulation of endocannabinoid signaling pathway
regulation of epidermal cell differentiation
regulation of epidermis development
regulation of gastrulation
regulation of hair cycle
regulation of hair follicle development
regulation of heart contraction
regulation of heart contraction
regulation of heart rate
regulation of heart rate
regulation of heart rate by cardiac conduction
regulation of heart rate by cardiac conduction
regulation of heart rate by chemical signal
regulation of hemopoiesis
regulation of keratinocyte differentiation
regulation of keratinocyte proliferation
regulation of locomotion
regulation of lymphocyte apoptotic process
regulation of mammary gland epithelial cell proliferation
regulation of multicellular organism growth
regulation of muscle contraction
regulation of myeloid cell differentiation
regulation of myeloid leukocyte differentiation
regulation of neurogenesis
regulation of neuron apoptotic process
regulation of neuron death
regulation of neuron differentiation
regulation of neuron maturation
regulation of neuron projection development
regulation of neuronal signal transduction
regulation of neuronal synaptic plasticity
regulation of neurotransmitter levels
regulation of neurotransmitter secretion
regulation of oligodendrocyte differentiation
regulation of organ morphogenesis
regulation of ossification
regulation of platelet activation
regulation of platelet aggregation
regulation of postsynaptic membrane potential
regulation of Schwann cell differentiation
regulation of short-term neuronal synaptic plasticity
regulation of skeletal muscle tissue development
regulation of smooth muscle cell proliferation
regulation of striated muscle contraction
regulation of striated muscle contraction
regulation of striated muscle tissue development
regulation of synaptic plasticity
regulation of synaptic plasticity
regulation of synaptic transmission
regulation of systemic arterial blood pressure
regulation of vasoconstriction
regulation of ventricular cardiac muscle cell action potential
regulation of ventricular cardiac muscle cell action potential
regulation of ventricular cardiac muscle cell membrane repolarization
regulation of water loss via skin
relaxation of muscle
relaxation of smooth muscle
relaxation of vascular smooth muscle
renal absorption
renal system development
renal system process
reproduction
reproduction
reproductive process
reproductive process
reproductive structure development
reproductive structure development
reproductive system development
reproductive system development
respiratory burst
respiratory system development
respiratory tube development
response to axon injury
response to cocaine
response to gamma radiation
response to gravity
response to ionizing radiation
response to light stimulus
response to muscle activity
response to muscle inactivity
response to radiation
response to UV
response to UV-A
response to X-ray
retina development in camera-type eye
retina homeostasis
retinal cell apoptotic process
retinal cell programmed cell death
retrograde axon cargo transport
rhythmic process
righting reflex
sarcomere organization
sarcoplasmic reticulum calcium ion transport
Schwann cell development
Schwann cell differentiation
Schwann cell proliferation
sensory organ development
sensory perception
sensory perception
sensory perception of light stimulus
sensory perception of mechanical stimulus
sensory perception of pain
sensory perception of pain
sensory perception of sound
Sertoli cell differentiation
Sertoli cell proliferation
sex differentiation
sexual reproduction
sexual reproduction
signaling
single fertilization
single organism reproductive process
single organism reproductive process
single organismal cell-cell adhesion
single organismal cell-cell adhesion
single-organism behavior
skeletal muscle organ development
skeletal muscle tissue development
skeletal muscle tissue regeneration
skeletal system development
skeletal system morphogenesis
skin development
smooth muscle cell proliferation
smooth muscle contraction
somite development
somitogenesis
sperm motility
sperm-egg recognition
spermatid development
spermatid differentiation
spermatogenesis
spermidine biosynthetic process
sphingomyelin catabolic process
spinal cord development
striated muscle cell development
striated muscle cell differentiation
striated muscle contraction
striated muscle tissue development
striatum development
subpallium development
substantia nigra development
synapse organization
synapsis
synaptic transmission
synaptic transmission
synaptic transmission
telencephalon development
temperature homeostasis
third ventricle development
thymocyte apoptotic process
thymus development
thyroid gland development
trachea development
trachea formation
trachea morphogenesis
transmission of nerve impulse
urogenital system development
vagina development
vascular endothelial growth factor receptor signaling pathway
vasculature development
vasoconstriction
vasodilation
vasodilation by acetylcholine involved in regulation of systemic arterial blood pressure
ventricular cardiac muscle cell action potential
ventricular cardiac muscle cell action potential
ventricular cardiac muscle cell development
ventricular cardiac muscle tissue development
ventricular cardiac muscle tissue morphogenesis
ventricular septum development
visual perception
water homeostasis
zygotic determination of anterior/posterior axis
