## Supplementary table 6 for "Integrative analysis of Paneth cell proteomic and transcriptomic data from intestinal organoids reveals functional processes dependent on autophagy"

### Sheet: Sheet1
Human Uniprot	Mouse Uniprot	Up or DOWN
O00422	O55128	DOWN
P05181	Q05421	DOWN
Q9NUT2	Q9CXJ4	DOWN
Q03252	P21619	DOWN
Q96PC5	Q91ZV0	DOWN
P82933	Q9D7N3	DOWN
Q5T8P6	Q6NZN0	DOWN
O75746	Q8BH59	DOWN
Q92932	P80560	DOWN
Q96GC5	Q8JZS9	DOWN
Q8N4Q0	Q8BGC4	DOWN
O94874	Q8CCJ3	DOWN
O60313	P58281	DOWN
O75934	Q9D287	DOWN
P37108	P16254	DOWN
P13521	Q03517	DOWN
P10645	P26339	DOWN
P43897	Q9CZR8	DOWN
Q15424	D3YXK2	DOWN
Q8N398	Q3UR50	DOWN
O43464	Q9JIY5	DOWN
Q9UKV3	Q9JIX8	DOWN
Q9Y399	Q924T2	DOWN
Q9UKU7	Q9D7B6	DOWN
P05060	P16014	DOWN
Q96BR5	Q921H9	DOWN
P51398	Q9ER88	DOWN
Q9UBV2	Q9Z2G6	DOWN
Q4G0N4	Q8C5H8	DOWN
Q15758	P51912	DOWN
P33260	Q64458	DOWN
P11712	Q64458	DOWN
P33261	Q64458	DOWN
Q9NWH9	Q8CH25	DOWN
P62341	P62342	DOWN
P16870	Q00493	DOWN
Q86YB7	Q3TLP5	DOWN
Q99674	Q8R1U2	DOWN
O14773	O89023	DOWN
Q9UKX7	Q9JIH2	DOWN
P54868	P54869	DOWN
Q07666	Q60749	DOWN
Q13438	Q8K2C7	DOWN
P08962	P41731	DOWN
Q14160	Q80U72	DOWN
P21127	P24788	DOWN
Q9UQ88	P24788	DOWN
Q9NRL3	P58404	DOWN
P11182	P53395	DOWN
Q96ST3	Q60520	DOWN
Q9NPD3	Q921I9	DOWN
P35610	Q61263	DOWN
Q14137	P97452	DOWN
Q96Q25	P97452	DOWN
Q9Y5Y6	P56677	DOWN
Q96HY6	Q80WW9	DOWN
Q9Y2B0	Q9QXT0	DOWN
Q9Y3B7	Q9CQF0	DOWN
Q5QJE6	Q8R2M2	DOWN
P29120	P63239	DOWN
Q96JM3	Q8K327	DOWN
Q86XP3	Q810A7	DOWN
Q9BU61	Q9JKL4	DOWN
Q96DI7	Q6PE01	DOWN
P60033	P35762	DOWN
Q16576	Q60973	DOWN
Q5T2T1	Q8BVD5	DOWN
Q8TAQ2	Q6PDG5	DOWN
Q13573	Q9CSN1	DOWN
Q6UXG2	A2AFS3	DOWN
Q96IZ0	Q925B0	DOWN
P13584	Q64462	DOWN
P49406	Q9D338	DOWN
O00560	O08992	DOWN
Q9Y3E5	Q8R2Y8	DOWN
Q9BV23	Q8R2Y0	DOWN
Q9H7Z7	Q8BWM0	DOWN
O60841	Q05D44	DOWN
Q9BQQ3	Q91X51	DOWN
Q9Y3Q3	Q78IS1	DOWN
Q8WUM0	Q8R0G9	DOWN
Q14520	Q8K0D2	DOWN
P32322	Q922W5	DOWN
Q8N6Q3	Q8R2S8	DOWN
Q9UBB9	Q9ERA6	DOWN
Q13510	Q9WV54	DOWN
Q99459	Q6A068	DOWN
P49642	P20664	UP
P04075	P05064	UP
P09417	Q8BVI4	UP
Q15631	Q62348	UP
P00491	Q9CQ65	UP
P14618	P52480	UP
Q93034	Q9D5V5	UP
Q9UNH7	Q6P8X1	UP
P18206	Q64727	UP
Q9H8M7	Q9CV28	UP
O60749	Q9CWK8	UP
P00441	P08228	UP
P53396	Q91V92	UP
P49591	P26638	UP
P18283	Q9JHC0	UP
Q15257	P58389	UP
Q9NY33	Q99KK7	UP
P43487	P34022	UP
P19623	Q64674	UP
Q13404	Q9CZY3	UP
P14174	P34884	UP
O15230	Q61001	UP
P50395	Q61598	UP
P07108	P31786	UP
P32119	Q61171	UP
Q01518	P40124	UP
Q9Y3Z3	Q60710	UP
P62328	P20065	UP
P08758	P48036	UP
P07311	P56376	UP
P51580	O55060	UP
P39060	P39061	UP
Q15181	Q9D819	UP
O43175	Q61753	UP
P23526	P50247	UP
P31948	Q60864	UP
P07737	P62962	UP
Q9UBB4	P28658	UP
P48147	Q9QUR6	UP
P0CG30	Q61133	UP
P0CG29	Q61133	UP
Q15369	P83940	UP
P35580	Q61879	UP
Q96IU4	Q8VCR7	UP
P04080	Q62426	UP
Q96C86	Q9DAR7	UP
P51452	Q9D7X3	UP
O14737	P56812	UP
P29218	O55023	UP
O95394	Q9CYR6	UP
Q96IJ6	Q922H4	UP
P30566	P54822	UP
Q9H4A4	Q8VCT3	UP
Q00169	P53810	UP
Q5R3I4	A3KMP2	UP
P50454	P19324	UP
P12081	Q61035	UP
O75368	Q9JJU8	UP
Q92626	Q3UQ28	UP
P30740	Q9D154	UP
O00244	O08997	UP
P52565	Q99PT1	UP
P31939	Q9CWJ9	UP
P49321	Q99MD9	UP
P61086	P61087	UP
P55327	Q62393	UP
P09960	P24527	UP
P62937	P17742	UP
P17655	O08529	UP
Q96EK6	Q9JK38	UP
Q9BRG1	Q9CQ80	UP
Q13177	Q8CIN4	UP
P14324	Q920E5	UP
O43399	Q9CYZ2	UP
P04083	P10107	UP
P18858	P37913	UP
Q9Y3E2	Q9D8S9	UP
Q96FW1	Q7TQI3	UP
Q9HC38	Q9CPV4	UP
P40925	P14152	UP
P52788	P97355	UP
Q9Y617	Q99K85	UP
P00488	Q8BH61	UP
P16949	P54227	UP
Q9NR45	Q99J77	UP
P46734	O09110	UP
P37802	Q9WVA4	UP
Q04760	Q9CPU0	UP
Q9NR19	Q9QXG4	UP
P08572	P08122	UP
P29377	P97816	UP
Q9Y696	Q9QYB1	UP
Q15019	P42208	UP
P60174	P17751	UP
P02675	Q8K0E8	UP
P34932	Q61316	UP
Q13153	O88643	UP
Q9Y5X3	Q9D8U8	UP
Q01581	Q8JZK9	UP
P23921	P07742	UP
P02751	P11276	UP
Q96L91	Q8CHI8	UP
P06493	P11440	UP
O76038	Q91WD9	UP
P30086	P70296	UP
Q96G03	Q7TSV4	UP
P29401	P40142	UP
P02679	Q8VCM7	UP
P52888	Q8C1A5	UP
Q15785	Q9CYG7	UP
P02671	E9PV24	UP
P31949	P50543	UP
O95757	P48722	UP
P11047	P02468	UP
P26639	Q9D0R2	UP
P53602	Q99JF5	UP
Q9UKK9	Q9JKX6	UP
P49588	Q8BGQ7	UP
P06737	Q9ET01	UP
P30046	O35215	UP
A6NHG4	O35215	UP
O75083	O88342	UP
P32929	Q8VCN5	UP
Q96AE4	Q91WJ8	UP
P53041	Q60676	UP
P31946	Q9CQV8	UP
O75116	P70336	UP
P08243	Q61024	UP
Q96CX2	Q6WVG3	UP
Q9Y365	Q9JMD3	UP
Q04917	P68510	UP
P23528	P18760	UP
Q96GA7	Q8R238	UP
Q96TA1	Q8R1F1	UP
Q99497	Q99LX0	UP
P12429	O35639	UP
P13693	P63028	UP
A6NDG6	Q8CHP8	UP
P98164	A2ARV4	UP
P37837	Q93092	UP
P54727	P54728	UP
O15067	Q5SUR0	UP
Q9H3S7	Q6PB44	UP
P98160	Q05793	UP
Q99471	Q9WU28	UP
P07942	P02469	UP
Q86TP1	Q8BIW1	UP
O75663	Q8BH58	UP
P01011	P07759	UP
Q14166	Q3UDE2	UP
P14543	P10493	UP
Q15714	P62500	UP
Q96HD9	Q91XE4	UP
O00534	Q99KC8	UP
P48637	P51855	UP
P62942	P26883	UP
P61758	P61759	UP
Q13630	P23591	UP
P27361	Q63844	UP
Q08J23	Q1HFZ0	UP
P28749	Q64701	UP
P25391	P19137	UP
P60520	P60521	UP
P31150	P50396	UP
Q8WVN8	Q8K2Z8	UP
O75347	P48428	UP
P30520	P46664	UP
Q9UJ68	Q9D6Y7	UP
P55268	Q61292	UP
Q13867	Q8R016	UP
P68036	P68037	UP
Q8WVJ2	Q9CQ48	UP
Q9H910	Q6PGH2	UP
P15121	P45376	UP
P00492	P00493	UP
Q2TAA2	Q9DB29	UP
P41567	P48024	UP
P17174	P05201	UP
Q9UKY7	Q4VAA2	UP
P34949	Q924M7	UP
P13796	Q61233	UP
Q14997	Q5SSW2	UP
P15374	Q9JKB1	UP
Q9NUU7	Q61655	UP
P49589	Q9ER72	UP
Q9GZZ1	Q6PGB6	UP
P48739	P53811	UP
O00468	A2ASQ1	UP
P30419	O70310	UP
Q9Y570	Q8BVQ5	UP
Q9HB07	Q9JK81	UP
P09486	P07214	UP
P57737	Q9D2V7	UP
P55263	P55264	UP
P60981	Q9R0P5	UP
Q14112	O88322	UP
Q02790	P30416	UP
