## Supplementary table 7 for "Integrative analysis of Paneth cell proteomic and transcriptomic data from intestinal organoids reveals functional processes dependent on autophagy"

### Sheet: Sheet1
Autophagy protein	Changed protein	Source*	Experimental / Predicted	Source Pubmed ids if the interaction is experimentally verified	Mice ortholog	Modulation of mice protein expression in KO organoids ?
ATG16L1	O43175	Domain-domain prediction	Predicted	NA	Q61753	UP
ATG16L1	O75083	Domain-domain prediction	Predicted	NA	O88342	UP
ATG16L1	O75116	Domain-domain prediction	Predicted	NA	P70336	UP
ATG16L1	O75746	Domain-domain prediction	Predicted	NA	Q8BH59	DOWN
ATG16L1	O95394	Domain-domain prediction	Predicted	NA	Q9CYR6	UP
ATG16L1	O95757	Domain-domain prediction	Predicted	NA	P48722	UP
ATG16L1	P00492	Domain-domain prediction	Predicted	NA	P00493	UP
ATG16L1	P02751	Domain-domain prediction	Predicted	NA	P11276	UP
ATG16L1	P06493	Domain-domain prediction	Predicted	NA	P11440	UP
ATG16L1	P08572	Domain-domain prediction	Predicted	NA	P08122	UP
ATG16L1	P09417	Domain-domain prediction	Predicted	NA	Q8BVI4	UP
ATG16L1	P09960	Domain-domain prediction	Predicted	NA	P24527	UP
ATG16L1	P0CG30	Domain-domain prediction	Predicted	NA	Q61133	UP
ATG16L1	P12081	Domain-domain prediction	Predicted	NA	Q61035	UP
ATG16L1	P13693	Domain-domain prediction	Predicted	NA	P63028	UP
ATG16L1	P14543	Domain-domain prediction	Predicted	NA	P10493	UP
ATG16L1	P18858	Domain-domain prediction	Predicted	NA	P37913	UP
ATG16L1	P21127	Domain-domain prediction	Predicted	NA	P24788	DOWN
ATG16L1	P23528	Domain-domain prediction	Predicted	NA	P18760	UP
ATG16L1	P26639	Domain-domain prediction	Predicted	NA	Q9D0R2	UP
ATG16L1	P27361	Domain-domain prediction	Predicted	NA	Q63844	UP
ATG16L1	P29120	Domain-domain prediction	Predicted	NA	P63239	DOWN
ATG16L1	P29401	Domain-domain prediction	Predicted	NA	P40142	UP
ATG16L1	P30566	Domain-domain prediction	Predicted	NA	P54822	UP
ATG16L1	P32119	Domain-domain prediction	Predicted	NA	Q61171	UP
ATG16L1	P34932	Domain-domain prediction	Predicted	NA	Q61316	UP
ATG16L1	P35580	Domain-domain prediction	Predicted	NA	Q61879	UP
ATG16L1	P39060	Domain-domain prediction	Predicted	NA	P39061	UP
ATG16L1	P41567	Domain-domain prediction	Predicted	NA	P48024	UP
ATG16L1	P46734	Domain-domain prediction	Predicted	NA	O09110	UP
ATG16L1	P49591	Domain-domain prediction	Predicted	NA	P26638	UP
ATG16L1	P53041	Domain-domain prediction	Predicted	NA	Q60676	UP
ATG16L1	P53396	Domain-domain prediction	Predicted	NA	Q91V92	UP
ATG16L1	P54727	Domain-domain prediction	Predicted	NA	P54728	UP
ATG16L1	P57737	Domain-domain prediction	Predicted	NA	Q9D2V7	UP
ATG16L1	P60981	Domain-domain prediction	Predicted	NA	Q9R0P5	UP
ATG16L1	P61086	Domain-domain prediction	Predicted	NA	P61087	UP
ATG16L1	P62937	Domain-domain prediction	Predicted	NA	P17742	UP
ATG16L1	P62942	Domain-domain prediction	Predicted	NA	P26883	UP
ATG16L1	P68036	Domain-domain prediction	Predicted	NA	P68037	UP
ATG16L1	P82933	Domain-domain prediction	Predicted	NA	Q9D7N3	DOWN
ATG16L1	P98164	Domain-domain prediction	Predicted	NA	A2ARV4	UP
ATG16L1	Q01518	Domain-domain prediction	Predicted	NA	P40124	UP
ATG16L1	Q02790	Domain-domain prediction	Predicted	NA	P30416	UP
ATG16L1	Q07666	Domain-domain prediction	Predicted	NA	Q60749	DOWN
ATG16L1	Q08J23	Domain-domain prediction	Predicted	NA	Q1HFZ0	UP
ATG16L1	Q13153	Domain-domain prediction	Predicted	NA	O88643	UP
ATG16L1	Q13177	Domain-domain prediction	Predicted	NA	Q8CIN4	UP
ATG16L1	Q13404	Domain-domain prediction	Predicted	NA	Q9CZY3	UP
ATG16L1	Q13573	Domain-domain prediction	Predicted	NA	Q9CSN1	DOWN
ATG16L1	Q14112	Domain-domain prediction	Predicted	NA	O88322	UP
ATG16L1	Q14137	Domain-domain prediction	Predicted	NA	P97452	DOWN
ATG16L1	Q15019	Domain-domain prediction	Predicted	NA	P42208	UP
ATG16L1	Q15181	Domain-domain prediction	Predicted	NA	Q9D819	UP
ATG16L1	Q15369	Domain-domain prediction	Predicted	NA	P83940	UP
ATG16L1	Q15424	Domain-domain prediction	Predicted	NA	D3YXK2	DOWN
ATG16L1	Q15785	Domain-domain prediction	Predicted	NA	Q9CYG7	UP
ATG16L1	Q16576	Domain-domain prediction	Predicted	NA	Q60973	DOWN
ATG16L1	Q86XP3	Domain-domain prediction	Predicted	NA	Q810A7	DOWN
ATG16L1	Q8TAQ2	Domain-domain prediction	Predicted	NA	Q6PDG5	DOWN
ATG16L1	Q8WVN8	Domain-domain prediction	Predicted	NA	Q8K2Z8	UP
ATG16L1	Q93034	Domain-domain prediction	Predicted	NA	Q9D5V5	UP
ATG16L1	Q96AE4	Domain-domain prediction	Predicted	NA	Q91WJ8	UP
ATG16L1	Q96DI7	Domain-domain prediction	Predicted	NA	Q6PE01	DOWN
ATG16L1	Q96EK6	Domain-domain prediction	Predicted	NA	Q9JK38	UP
ATG16L1	Q96G03	Domain-domain prediction	Predicted	NA	Q7TSV4	UP
ATG16L1	Q96GA7	Domain-domain prediction	Predicted	NA	Q8R238	UP
ATG16L1	Q96GC5	Domain-domain prediction	Predicted	NA	Q8JZS9	DOWN
ATG16L1	Q96IJ6	Domain-domain prediction	Predicted	NA	Q922H4	UP
ATG16L1	Q96L91	Domain-domain prediction	Predicted	NA	Q8CHI8	UP
ATG16L1	Q96ST3	Domain-domain prediction	Predicted	NA	Q60520	DOWN
ATG16L1	Q9BV23	Domain-domain prediction	Predicted	NA	Q8R2Y0	DOWN
ATG16L1	Q9GZZ1	Domain-domain prediction	Predicted	NA	Q6PGB6	UP
ATG16L1	Q9H4A4	Domain-domain prediction	Predicted	NA	Q8VCT3	UP
ATG16L1	Q9NUT2	Domain-domain prediction	Predicted	NA	Q9CXJ4	DOWN
ATG16L1	Q9NUU7	Domain-domain prediction	Predicted	NA	Q61655	UP
ATG16L1	Q9NWH9	Domain-domain prediction	Predicted	NA	Q8CH25	DOWN
ATG16L1	Q9UKK9	Domain-domain prediction	Predicted	NA	Q9JKX6	UP
ATG16L1	Q9UQ88	Domain-domain prediction	Predicted	NA	P24788	DOWN
ATG16L1	Q9Y399	Domain-domain prediction	Predicted	NA	Q924T2	DOWN
ATG16L1	Q9Y3Q3	Domain-domain prediction	Predicted	NA	Q78IS1	DOWN
LC3	P06737	ARN	Experimental	20562859	Q9ET01	UP
LC3	P29401	ARN	Experimental	17353931	P40142	UP
LC3	P31946	ARN	Experimental	20562859	Q9CQV8	UP
LC3	P31948	ARN	Experimental	20562859	Q60864	UP
LC3	P31949	ARN	Experimental	20562859	P50543	UP
LC3	P37108	ARN	Experimental	20562859	P16254	DOWN
LC3	P37802	ARN	Experimental	20562859	Q9WVA4	UP
LC3	P49321	ARN	Experimental	17353931	Q99MD9	UP
LC3	P50454	ARN	Experimental	20562859	P19324	UP
LC3	P60174	ARN	Experimental	20562859	P17751	UP
LC3	Q13867	ARN	Experimental	20562859	Q8R016	UP
LC3	Q96IJ6	ARN	Experimental	20562859	Q922H4	UP
LC3	Q99459	ARN	Experimental	20562859	Q6A068	DOWN
LC3	O43175	ARN;iLIR	Both	20562859	Q61753	UP
LC3	O95757	ARN;iLIR	Both	20562859	P48722	UP
LC3	P00492	ARN;iLIR	Both	20562859, 17353931	P00493	UP
LC3	P04080	ARN;iLIR	Both	20562859	Q62426	UP
LC3	P07737	ARN;iLIR	Both	20562859	P62962	UP
LC3	P14174	ARN;iLIR	Both	20562859	P34884	UP
LC3	P14618	ARN;iLIR	Both	20562859	P52480	UP
LC3	P23526	ARN;iLIR	Both	20562859	P50247	UP
LC3	P23528	ARN;iLIR	Both	20562859	P18760	UP
LC3	P32119	ARN;iLIR	Both	20562859	Q61171	UP
LC3	P34932	ARN;iLIR	Both	20562859	Q61316	UP
LC3	P51398	ARN;iLIR	Both	20562859	Q9ER88	DOWN
LC3	P60520	ARN;iLIR	Both	20562859	P60521	UP
LC3	P62937	ARN;iLIR	Both	20562859	P17742	UP
LC3	Q15181	ARN;iLIR	Both	20562859	Q9D819	UP
LC3	Q9Y3Z3	ARN;iLIR	Both	20562859	Q60710	UP
LC3	O00422	iLIR	Predicted	NA	O55128	DOWN
LC3	P07108	iLIR	Predicted	NA	P31786	UP
LC3	P13521	iLIR	Predicted	NA	Q03517	DOWN
LC3	P31150	iLIR	Predicted	NA	P50396	UP
LC3	P39060	iLIR	Predicted	NA	P39061	UP
LC3	P46734	iLIR	Predicted	NA	O09110	UP
LC3	P68036	iLIR	Predicted	NA	P68037	UP
LC3	Q04760	iLIR	Predicted	NA	Q9CPU0	UP
LC3	Q07666	iLIR	Predicted	NA	Q60749	DOWN
LC3	Q15424	iLIR	Predicted	NA	D3YXK2	DOWN
LC3	Q15714	iLIR	Predicted	NA	P62500	UP
LC3	Q8TAQ2	iLIR	Predicted	NA	Q6PDG5	DOWN
LC3	Q92932	iLIR	Predicted	NA	P80560	DOWN
LC3	Q96CX2	iLIR	Predicted	NA	Q6WVG3	UP
LC3	Q96HY6	iLIR	Predicted	NA	Q80WW9	DOWN
LC3	Q96L91	iLIR	Predicted	NA	Q8CHI8	UP
LC3	Q96ST3	iLIR	Predicted	NA	Q60520	DOWN
LC3	Q9BQQ3	iLIR	Predicted	NA	Q91X51	DOWN
LC3	Q9UKY7	iLIR	Predicted	NA	Q4VAA2	UP
LC3	P04083	ARN	Experimental	20562859	P10107	UP
p62	P04083	ARN	Experimental	20562859	P10107	UP
p62	P27361	ARN	Experimental	16517408	Q63844	UP
p62	P29401	ARN	Experimental	14702098	P40142	UP
p62	P60520	ARN	Experimental	17580304	P60521	UP
p62	P82933	ARN	Experimental	20562859	Q9D7N3	DOWN
p62	Q96IZ0	ARN	Experimental	11755531	Q925B0	DOWN
p62	Q13510	Motif recognition prediction	Predicted	NA	Q9WV54	DOWN
p62	Q96C86	Motif recognition prediction	Predicted	NA	Q9DAR7	UP
* ARN - Autophagy Regulatory Network
* iLIR - iLIR Autophagy Database
