## Supplementary table 8 for "Integrative analysis of Paneth cell proteomic and transcriptomic data from intestinal organoids reveals functional processes dependent on autophagy"

### Sheet: Sheet1
Autophagy targeting protein	Uniprot id of protein with altered abundance	P-value	Q-value	Max fold change	Up/down-regulation	GO terms
GABARAP	P51398	0.013887	0.075555	2.26	DOWN	GO:0070125
GABARAP	Q99459	0.0453283	0.108244	2.95	DOWN	GO:0000278
GABARAP	P14174	0.00131895	0.0457727	2.7	UP	GO:0001516
GABARAP	P32119	0.00151324	0.0475995	2.42	UP	GO:0019430
GABARAP	Q15181	0.00237223	0.056682	2.4	UP	GO:0006418
GABARAP	P23526	0.00259154	0.0582197	2.36	UP	GO:0000096
GABARAP	P07737	0.0027793	0.0582197	2.29	UP	GO:0001843
GABARAP	P04080	0.00434353	0.0612615	2.46	UP	GO:0008344
GABARAP	Q96IJ6	0.00484264	0.0612615	2.12	UP	GO:0009058
GABARAP	P62937	0.00672185	0.0659636	2.86	UP	GO:0000413
GABARAP	P60174	0.0107134	0.0720387	2.2	UP	GO:0006094
GABARAP	P34932	0.0113115	0.0743748	2.31	UP	GO:0006986
GABARAP	P00492	0.0368375	0.102254	2.31	UP	GO:0001975
GABARAPL1	P37108	0.00604753	0.0642182	2.37	DOWN	GO:0006614
GABARAPL1	Q99459	0.0453283	0.108244	2.95	DOWN	GO:0000278
GABARAPL1	P14618	0.00037164	0.035395	2.13	UP	GO:0001666
GABARAPL1	P14174	0.00131895	0.0457727	2.7	UP	GO:0001516
GABARAPL1	P32119	0.00151324	0.0475995	2.42	UP	GO:0019430
GABARAPL1	Q9Y3Z3	0.00153983	0.0475995	2.12	UP	GO:0006203
GABARAPL1	O43175	0.00246939	0.0582197	2.34	UP	GO:0006541
GABARAPL1	P23526	0.00259154	0.0582197	2.36	UP	GO:0000096
GABARAPL1	P07737	0.0027793	0.0582197	2.29	UP	GO:0001843
GABARAPL1	P04080	0.00434353	0.0612615	2.46	UP	GO:0008344
GABARAPL1	P62937	0.00672185	0.0659636	2.86	UP	GO:0000413
GABARAPL1	P04083	0.00768042	0.0678445	3.17	UP	GO:0002548
GABARAPL1	P37802	0.00925587	0.0695072	2.74	UP	GO:0002576
GABARAPL1	P34932	0.0113115	0.0743748	2.31	UP	GO:0006986
GABARAPL1	P31949	0.0140334	0.075555	2.65	UP	GO:0007165
GABARAPL1	P31946	0.0177647	0.0828142	2.65	UP	GO:0000165
GABARAPL1	P23528	0.0190221	0.0842204	2.42	UP	GO:0007266
GABARAPL1	P60520	0.0279739	0.0916983	3.5	UP	GO:0006891
GABARAPL1	P00492	0.0368375	0.102254	2.31	UP	GO:0001975
GABARAPL2	P51398	0.013887	0.075555	2.26	DOWN	GO:0070125
GABARAPL2	Q99459	0.0453283	0.108244	2.95	DOWN	GO:0000278
GABARAPL2	P14618	0.00037164	0.035395	2.13	UP	GO:0001666
GABARAPL2	P14174	0.00131895	0.0457727	2.7	UP	GO:0001516
GABARAPL2	P32119	0.00151324	0.0475995	2.42	UP	GO:0019430
GABARAPL2	O43175	0.00246939	0.0582197	2.34	UP	GO:0006541
GABARAPL2	P31948	0.00276738	0.0582197	2.31	UP	GO:0006950
GABARAPL2	P07737	0.0027793	0.0582197	2.29	UP	GO:0001843
GABARAPL2	P50454	0.00527457	0.0622073	3.37	UP	GO:0003433
GABARAPL2	P49321	0.00608242	0.0642182	3.32	UP	GO:0001824
GABARAPL2	P62937	0.00672185	0.0659636	2.86	UP	GO:0000413
GABARAPL2	P29401	0.0131217	0.0754086	2.54	UP	GO:0005999
GABARAPL2	O95757	0.0141413	0.075555	3.19	UP	GO:0006457
GABARAPL2	P06737	0.0154928	0.0774568	2.2	UP	GO:0005980
GABARAPL2	Q13867	0.0340465	0.0991139	3.46	UP	GO:0000209
LC3	Q15424	0.00830909	0.0693346	4.52	DOWN	GO:0006325
LC3	P51398	0.013887	0.075555	2.26	DOWN	GO:0070125
LC3	Q07666	0.0200434	0.0843437	3.78	DOWN	GO:0000086
LC3	Q8TAQ2	0.0332985	0.098179	2.21	DOWN	GO:0000122
LC3	P14618	0.00037164	0.035395	2.13	UP	GO:0001666
LC3	P14174	0.00131895	0.0457727	2.7	UP	GO:0001516
LC3	P07108	0.00139321	0.0457727	4.12	UP	GO:0006810
LC3	P32119	0.00151324	0.0475995	2.42	UP	GO:0019430
LC3	Q9Y3Z3	0.00153983	0.0475995	2.12	UP	GO:0006203
LC3	Q15181	0.00237223	0.056682	2.4	UP	GO:0006418
LC3	O43175	0.00246939	0.0582197	2.34	UP	GO:0006541
LC3	P23526	0.00259154	0.0582197	2.36	UP	GO:0000096
LC3	P07737	0.0027793	0.0582197	2.29	UP	GO:0001843
LC3	P04080	0.00434353	0.0612615	2.46	UP	GO:0008344
LC3	P62937	0.00672185	0.0659636	2.86	UP	GO:0000413
LC3	Q04760	0.00933484	0.0695323	4.49	UP	GO:0005975
LC3	P34932	0.0113115	0.0743748	2.31	UP	GO:0006986
LC3	O95757	0.0141413	0.075555	3.19	UP	GO:0006457
LC3	P23528	0.0190221	0.0842204	2.42	UP	GO:0007266
LC3	P60520	0.0279739	0.0916983	3.5	UP	GO:0006891
LC3	P31150	0.0283103	0.0920163	2.58	UP	GO:0015031
LC3	P68036	0.0344563	0.099208	2.4	UP	GO:0006355
p62	P82933	0.00303858	0.0589432	2	DOWN	GO:0000462
p62	Q96IZ0	0.0372662	0.102254	6.27	DOWN	GO:0000122
p62	P04083	0.00768042	0.0678445	3.17	UP	GO:0002548
p62	P29401	0.0131217	0.0754086	2.54	UP	GO:0005999
p62	P27361	0.0269527	0.0908904	2.54	UP	GO:0000187
p62	P60520	0.0279739	0.0916983	3.5	UP	GO:0006891
ATG16L1	Q9NUT2	0.00167985	0.0498492	3.11	DOWN	GO:0006810
ATG16L1	P82933	0.00303858	0.0589432	2	DOWN	GO:0000462
ATG16L1	O75746	0.00357686	0.0595761	2.12	DOWN	GO:0006094
ATG16L1	Q96GC5	0.00386733	0.0595761	2.53	DOWN	GO:0070125
ATG16L1	Q15424	0.00830909	0.0693346	4.52	DOWN	GO:0006325
ATG16L1	Q9Y399	0.0119094	0.0745283	3.1	DOWN	GO:0070125
ATG16L1	Q9NWH9	0.0150302	0.0759723	2.25	DOWN	GO:0006357
ATG16L1	Q07666	0.0200434	0.0843437	3.78	DOWN	GO:0000086
ATG16L1	P21127	0.0225614	0.0873325	2.4	DOWN	GO:0001558
ATG16L1	Q9UQ88	0.0225614	0.0873325	2.4	DOWN	GO:0001558
ATG16L1	Q96ST3	0.0234795	0.0882868	4.2	DOWN	GO:0000122
ATG16L1	Q14137	0.0249617	0.0901402	4.3	DOWN	GO:0000448
ATG16L1	P29120	0.0271358	0.0912436	2.23	DOWN	GO:0006508
ATG16L1	Q86XP3	0.0288534	0.092353	3.67	DOWN	GO:0000398
ATG16L1	Q96DI7	0.0314971	0.0957843	6.63	DOWN	GO:0000375
ATG16L1	Q16576	0.0325429	0.0971315	3.91	DOWN	GO:0000122
ATG16L1	Q8TAQ2	0.0332985	0.098179	2.21	DOWN	GO:0000122
ATG16L1	Q13573	0.0346867	0.0994881	2.11	DOWN	GO:0000122
ATG16L1	Q9BV23	0.0380099	0.102261	6.26	DOWN	GO:0009395
ATG16L1	Q9Y3Q3	0.0406092	0.103422	3.42	DOWN	GO:0006888
ATG16L1	P09417	0.000169389	0.0222605	2.39	UP	GO:0001889
ATG16L1	Q93034	0.000402949	0.035395	2.67	UP	GO:0000082
ATG16L1	P53396	0.00075373	0.0433277	3.5	UP	GO:0006085
ATG16L1	P49591	0.000779077	0.0433277	2.91	UP	GO:0006434
ATG16L1	Q13404	0.00129707	0.0457727	2.26	UP	GO:0000187
ATG16L1	P32119	0.00151324	0.0475995	2.42	UP	GO:0019430
ATG16L1	Q01518	0.00152914	0.0475995	2.7	UP	GO:0000902
ATG16L1	P39060	0.00235792	0.056682	3.73	UP	GO:0001525
ATG16L1	Q15181	0.00237223	0.056682	2.4	UP	GO:0006418
ATG16L1	O43175	0.00246939	0.0582197	2.34	UP	GO:0006541
ATG16L1	P0CG30	0.00322076	0.0595761	2.28	UP	GO:1901687
ATG16L1	Q15369	0.00360221	0.0595761	3.9	UP	GO:0006357
ATG16L1	P35580	0.00363571	0.0595761	3.85	UP	GO:0000281
ATG16L1	O95394	0.00483075	0.0612615	3.13	UP	GO:0005975
ATG16L1	Q96IJ6	0.00484264	0.0612615	2.12	UP	GO:0009058
ATG16L1	P30566	0.00484397	0.0612615	2.49	UP	GO:0001666
ATG16L1	Q9H4A4	0.00493825	0.0613889	2.15	UP	GO:0006508
ATG16L1	P12081	0.00540215	0.0625098	3.29	UP	GO:0006427
ATG16L1	P61086	0.00630487	0.065168	2.17	UP	GO:0010800
ATG16L1	P09960	0.00668152	0.0659636	2.31	UP	GO:0019370
ATG16L1	P62937	0.00672185	0.0659636	2.86	UP	GO:0000413
ATG16L1	Q96EK6	0.00697013	0.0659636	2.43	UP	GO:0001889
ATG16L1	Q13177	0.0070989	0.0659636	2.66	UP	GO:0002223
ATG16L1	P18858	0.00771264	0.0678445	2.17	UP	GO:0006266
ATG16L1	P46734	0.00916166	0.0694934	2.53	UP	GO:0000187
ATG16L1	P08572	0.00981069	0.0700498	2.57	UP	GO:0006351
ATG16L1	Q15019	0.0105287	0.0712833	2.54	UP	GO:0002036
ATG16L1	P34932	0.0113115	0.0743748	2.31	UP	GO:0006986
ATG16L1	Q13153	0.0114688	0.0743748	3.58	UP	GO:0001666
ATG16L1	P02751	0.0120564	0.0749871	3.39	UP	GO:0001525
ATG16L1	Q96L91	0.012082	0.0749871	5.55	UP	GO:0043967
ATG16L1	P06493	0.0122571	0.0749871	2.96	UP	GO:0000083
ATG16L1	Q96G03	0.0127811	0.0754086	2.59	UP	GO:0005978
ATG16L1	P29401	0.0131217	0.0754086	2.54	UP	GO:0005999
ATG16L1	Q15785	0.013525	0.0754086	3.91	UP	GO:0006626
ATG16L1	O95757	0.0141413	0.075555	3.19	UP	GO:0006457
ATG16L1	P26639	0.0145819	0.0758499	2.2	UP	GO:0006435
ATG16L1	Q9UKK9	0.0148004	0.0758499	2.37	UP	GO:0006338
ATG16L1	O75083	0.0159572	0.078158	2.49	UP	GO:0002446
ATG16L1	Q96AE4	0.0174248	0.0824134	3.33	UP	GO:0006366
ATG16L1	P53041	0.0177534	0.0828142	2.5	UP	GO:0000165
ATG16L1	O75116	0.0178247	0.0828142	3.5	UP	GO:0000910
ATG16L1	P23528	0.0190221	0.0842204	2.42	UP	GO:0007266
ATG16L1	Q96GA7	0.0190333	0.0842204	5.97	UP	GO:0006520
ATG16L1	P13693	0.0198111	0.0843437	2.12	UP	GO:0006816
ATG16L1	P98164	0.0200264	0.0843437	2.17	UP	GO:0001523
ATG16L1	P54727	0.0208347	0.0859469	2.18	UP	GO:0000715
ATG16L1	P14543	0.0257782	0.0908904	2.37	UP	GO:0007160
ATG16L1	P62942	0.026458	0.0908904	2.12	UP	GO:0000413
ATG16L1	P27361	0.0269527	0.0908904	2.54	UP	GO:0000187
ATG16L1	Q08J23	0.0271772	0.0912436	2.26	UP	GO:0007067
ATG16L1	Q8WVN8	0.0288629	0.092353	6.79	UP	GO:0070936
ATG16L1	P68036	0.0344563	0.099208	2.4	UP	GO:0006355
ATG16L1	P00492	0.0368375	0.102254	2.31	UP	GO:0001975
ATG16L1	P41567	0.037339	0.102254	2.17	UP	GO:0006446
ATG16L1	Q9NUU7	0.0395661	0.103422	2.15	UP	GO:0008380
ATG16L1	Q9GZZ1	0.0399554	0.103422	2.54	UP	GO:0006474
ATG16L1	P57737	0.0460767	0.10918	2.39	UP	GO:0006895
ATG16L1	P60981	0.0474477	0.111064	2.15	UP	GO:0030043
ATG16L1	Q14112	0.0489951	0.113102	2.6	UP	GO:0007160
ATG16L1	Q02790	0.0497299	0.113941	2.17	UP	GO:0006463
p62	Q13510	0.0436514	0.106232	2.29	DOWN	GO:0006672
p62	Q96C86	0.00462134	0.0612615	2.75	UP	GO:0000290
LC3	O00422	0.00107588	0.0449874	2.16	DOWN	GO:0000381
LC3	Q92932	0.00384901	0.0595761	3.94	DOWN	GO:0006470
LC3	P13521	0.00686143	0.0659636	2.83	DOWN	GO:0000165
LC3	Q15424	0.00830909	0.0693346	4.52	DOWN	GO:0006325
LC3	Q96ST3	0.0234795	0.0882868	4.2	DOWN	GO:0000122
LC3	Q96HY6	0.0252772	0.0901402	9.49	DOWN	GO:0008284
LC3	Q9BQQ3	0.0406038	0.103422	2.48	DOWN	GO:0006487
LC3	P39060	0.00235792	0.056682	3.73	UP	GO:0001525
LC3	P46734	0.00916166	0.0694934	2.53	UP	GO:0000187
LC3	Q96L91	0.012082	0.0749871	5.55	UP	GO:0043967
LC3	P02671	0.0137545	0.0755402	3.85	UP	GO:0002224
LC3	Q96CX2	0.0188991	0.0842204	2.51	UP	GO:0051260
LC3	Q15714	0.0257838	0.0908904	2.27	UP	GO:0006366
LC3	Q9UKY7	0.0380179	0.102261	2	UP	GO:0008283
