## Supplementary table 9 for "Integrative analysis of Paneth cell proteomic and transcriptomic data from intestinal organoids reveals functional processes dependent on autophagy"

### Sheet: Sheet1
Uniprot id	Protein name	Function	Evidence text	Effect	Reference	Reference Pubmed when applicable
P34932	HSPA4	Apoptosis	HSPA4 seemed to exhibit antiapoptotic activity in the intestin.	Inhibitior	Adachi et al, 2015	25437815
P13693	TPT1	Apoptosis	TPT1/TCTP acts as an antiapoptotic protein, binding and potentiating Mcl1 and Bclxl	Inhibitor	Amson et al, 2013	23122550
P32119	PRDX2	Apoptosis	Inhibits apoptosis	Inhibitior	Chikamori et al, 2006	16932348
P53041	PPP5C	Apoptosis	PP5 helps suppress apoptosis	Inhibitior	Grankvist et al, 2012	22526606
P51398	DAP3	Apoptosis	pro-apoptotic protein death-associated protein 3	Activator	Hulkko et al, 2000	10903152
P04080	CSTB	Apoptosis	Cstb is widely expressed and has been shown to inhibit apoptosis	Inhibitor	Lieuallen et al, 2001	11555622
P14174	MIF	Apoptosis	Associated with tumorigenesis and that potently inhibits apoptosis	Inhibitor	Lue et al, 2007	17310986
P39060	COL18A1	Apoptosis	encodes endostatin which is a strong inhibitor of endothelial cell proliferation and migration as well as an inducer of apoptosis	Activator	Menzel et al, 2004	14695535
P04083	ANXA1	Apoptosis	Proapoptotic effect	Activator	Peretti and Solito, 2004	15157173
Q13573	SNW1	Apoptosis	Depletion of SNW1 induces apoptosis	Inhibitior	Sato et al, 2015	25450007
O00422	SAP18	Apoptosis	It is involved in the execution of apoptosis in vivo, promotes apoptosis	Activator	Schwerk et al, 2003	12665594
P14618	PKM	Apoptosis	Nuclear translocation of PKM2 is sufficient to induce cell death that is caspase independent	Activator	Susin et al, 1999	9989411
P27361	MAPK3	Apoptosis	ERK Activation Mediates Cell Cycle Arrest and Apoptosis after DNA Damage Independently of p53	Activator	Tang et al, 2002	11821415
Q13177	PAK2	Apoptosis	Caspase-mediated cleavage of PAK2, generating PAK-2p34, an active p34 fragment that translocates to the nucleus and promotes cellular apoptosis	Activator	GO
Q96IZ0	PAWR	Apoptosis	Pro-apoptopic protein	Activator	GO
P23528	CFL1	Apoptosis	negative regulation of apoptotic process	Inhibitior	GO
P61086	UBE2K	Apoptosis	suppression of apoptosis	Inhibitior	GO
Q13153	PAK1	Apoptosis	Can directly phosphorylate BAD and protects cells against apoptosis	Inhibitior	GO
Q96C86	DCPS	Apoptosis	Inhibits activation-induced cell death	Inhibitior	GO
P02671	FGA	Apoptosis	negative regulation of extrinsic apoptotic signaling pathway via death domain receptors	Inhibitor	GO
P13521	SCG2	Apoptosis	negative regulation of extrinsic apoptotic signaling pathway via death domain receptors	Inhibitor	GO
P31946	YWHAB	Apoptosis	Overall inhibitory effect on cell cycle progression and apoptosis	Inhibitior	van Hemert et al, 2001	11598960
O95757	HSPA4L	Apoptosis	Silencing of ANLN and HSPA4L suppressed cell proliferation and migration and induced apoptosis	Inhibitor	Wang et al, 2015	26486082
P21127	CDK11B	Apoptosis	CDK11p58 protein kinase activity is associated with Bcl-2 down-regulation in pro-apoptosis pathway	Inhibitor	Yun et al, 2007	17516030
Q9UQ88	CDK11A	Apoptosis	CDK11p58 protein kinase activity is associated with Bcl-2 down-regulation in pro-apoptosis pathway	Inhibitor	Yun et al, 2007	17516030
P60520	GABARAPL2	Autophagy	Autophagosome	Activator	GO
P04083	ANXA1	Cell cycle	ANXA1 reduces proliferation by ERK-mediated disruption of the actin cytoskeleton and ablation of cyclin D1 protein expression and not by ERK-mediated induction of the cyclin-dependent kinase, CDK2, inhibitor p21.	Inhibitor	Alldridge and Bryant, 2003	14516791
P14174	MIF	Cell cycle	Inhibition of MIF leads to cell cycle arrest	Activator	Denz et al, 2010	19726058
P18858	LIG1	Cell cycle	DNA ligase inactivation results in the arrest of cells before mitosis.	Activator	Hartwell and Weinert, 1989	2683079
P31949	S100A11	Cell cycle	Nuclear S100A11 inhibited cell growth	Inhibitior	Ji et al, 2004	15185146
O75116	ROCK2	Cell cycle	Rho-associated kinase (ROCK) function is essential for cell cycle progression, senescence and tumorigenesis	Activator	KŸmper et al, 2016	26765561
P39060	COL18A1	Cell cycle	encodes endostatin which is a strong inhibitor of endothelial cell proliferation and migration as well as an inducer of apoptosis	Inhibitior	Menzel et al, 2004	14695535
Q14137	BOP1	Cell cycle	Bop1ëÓ-induced (amino-terminally truncated Bop1) cell cycle arrest but did not restore normal rRNA processing	Activator	Pestov et al, 2001	11390653
P06493	CDK1	Cell cycle	promotes G2-M transition, and regulates G1 progress and G1-S transition via association with multiple interphase cyclins	Activator	Santamaria et al, 2007	17700700
P27361	MAPK3	Cell cycle	ERK1 arrest the cell cycle to allow damage repair	Inhibitior	Tang et al, 2002	11821415
Q13153	PAK1	Cell cycle	inhibits cell cycle progression	Inhibitior	Thullberg et al, 2006	17001318
Q96ST3	SIN3A	Cell cycle	repressing cell cycle inhibitor genes expression	Activator	GO
Q07666	KHDRBS1	Cell cycle	Isoform 3, which is expressed in growth-arrested cells only, inhibits S phase.	Inhibitior	GO
Q93034	CUL5	Cell cycle	Negative regulation of cell proliferation	Inhibitior	GO
Q96IZ0	PAWR	Cell cycle	negative regulation of B, T cells proliferation	Inhibitior	GO
Q9UQ88	CDK11A	Cell cycle	p58 isoform may act as a negative regulator of normal cell cycle progression	Inhibitior	GO
P21127	CDK11B	Cell cycle	Negative regulator of normal cell cycle progression	Inhibitor	GO
P31946	YWHAB	Cell cycle	Overall inhibitory effect on cell cycle progression and apoptosis	Inhibitior	van Hemert et al, 2001	11598960
P35580	MYH10	Cell cycle	essential for mitotic spindle function	Activator	Woolner et al, 2008	18606852
P02751	FN1	Cell cycle	Disrupting fibronectin matrix blocks cell cycle progression	Activator	Zhang et al, 1993	8314844
P13521	SCG2	Cell morphogenesis - adhesions	Heparin-Binding Adhesive Protein, promotes cell-substratum adhesion of NIH 3T3 and PC12 cells	Activator	Chen et al, 1992	1438234
P31150	GDI1	Cell morphogenesis - adhesions	GDI-1 in fibroblasts and MDCK cells inhibited RhoA-induced cell motility, formation of stress fibers, and development of focal adhesions	Inhibitior	Knezevic et al, 2007	17636025
O75083	WDR1	Cell morphogenesis - adhesions	organization of the perijunctional actomyosin belt	Activator	Lechuga et al, 2015	25792565
P39060	COL18A1	Cell morphogenesis - adhesions	Endostatin inhibits angiogenesis and regulates endothelial cell proliferation, adhesion, and cytoskeletal organization	Inhibitior	Menzel et al, 2004	14695535
P37802	TAGLN2	Cell morphogenesis - adhesions	cadherin binding, overexpression of TAGLN2 significantly increases T cell adhesion to cancer target cells	Activator	Na and Jun, 2015	26129675
P23528	CFL1	Cell morphogenesis - adhesions	Cofilin mediates tight-junction opening by redistributing actin and tight-junction proteins, target for TJ permeability regulation in epithelial cells	Inhibitior	Nagumo et al, 2008	18952063
P02671	FGA	Cell morphogenesis - adhesions	Fibrinogen increases endothelial cell layer permeability via the MEK kinase signaling pathway by affecting occludin, ZO-1, and ZO-2, TJPs, which are bound to actin filaments	Inhibitor	Patibandla et al, 2009	19507189
P08572	COL4A2	Cell morphogenesis - adhesions	Major structural component of glomerular basement membranes (GBM), forming a 'chicken-wire' meshwork together with laminins, proteoglycans and entactin/nidogen	Activator	GO
P14543	NID1	Cell morphogenesis - adhesions	Cell-extracellular matrix interaction	Activator	GO
Q14112	NID2	Cell morphogenesis - adhesions	Binds to collagens I and IV, to perlecan and to laminin 1; role in cell-extracellular matrix interactions.	Activator	GO
P07737	PFN1	Cell morphogenesis - adhesions	regulates Rac1 dependence of membrane ruffling and RhoA-induced stress-fiber formation	Activator	Witke, 2004	15308213
P02751	FN1	Cell morphogenesis - adhesions	Integrin activation	Activator	Wu et al, 1995	8521488
Q01518	CAP1	Cell morphogenesis - adhesions	Knockdown of CAP1increases cell adhesion and motility	Inhibitior	Zhang et al, 2013	23737525
Q13153	PAK1	Cell morphogenesis - adhesions	Pak1 was sufficient to overcome the inhibitory effects of excess adhesion strength on cell motility	Inhibitior	Zhao et al, 2000	10938112
P27361	MAPK3	Chromatin	positive regulation of histone acetylation	Activator	GO
Q8TAQ2	SMARCC2	Chromatin	transcriptional activation and repression of select genes by chromatin remodeling	Activator	GO
P53041	PPP5C	Chromatin	histone dephosphorylation	Activator / Inhibitor	GO
Q96ST3	SIN3A	Chromatin	Histon deacetylation	Activator / Inhibitor	GO
P04083	ANXA1	Cytoskeleton organisation	Actin reorganisation	Activator	Alldridge and Bryant, 2003	14516791
P23528	CFL1	Cytoskeleton organisation	Binds to F-actin and exhibits pH-sensitive F-actin depolymerizing activity	Inhibitor	Bamburg and Bernstein, 2010	21173851
P27361	MAPK3	Cytoskeleton organisation	more polymerized actin cytoskeleton in Mapk3‰öÕ/‰öÕ	Inhibitior	Bendix et al, 2010	20186879
O75116	ROCK2	Cytoskeleton organisation	actin polymerization	Activator	Berger et al, 2009	19376974
O75083	WDR1	Cytoskeleton organisation	Induces disassembly of actin filaments in conjunction with ADF/cofilin family proteins	Inhibitor	Fujibuchi et al, 2005	15629458
P35580	MYH10	Cytoskeleton organisation	required for cortical actin complex formation	Activator	Hong et al, 2015	25881509
P07737	PFN1	Cytoskeleton organisation	At high concentrations, profilin prevents the polymerization of actin, whereas it enhances it at low concentrations	Inhibitior	Shao et al, 2008	18573880
Q02790	FKBP4	Cytoskeleton organisation	promote microtubule assembly	Activator	GO
P60981	DSTN	Cytoskeleton organisation	Actin-depolymerizing protein	Inhibitior	GO
Q01518	CAP1	Cytoskeleton organisation	Depletion of CAP1 leads to accumulation of F-actin	Inhibitior	Zhang et al, 2013	23737525
P06493	CDK1	DNA repair	DNA damage checkpoint activation by a DSB requires the cyclin-dependent kinase CDK1	Activator	Ira et al, 2004	15496928
P54727	RAD23B	DNA repair	nucleotide excision repair	Activator	Schauber et al, 1998	9490418
P27361	MAPK3	DNA repair	ERK1 arrest the cell cycle to allow damage repair	Activator	Tang et al, 2002	11821415
Q99459	CDC5L	DNA repair	response to DNA damage	Activator	Ulrich and Walden, 2010	20551964
P82933	MRPS9	DNA repair	DNA damage response, detection of DNA damage	Activator	GO
P14174	MIF	DNA repair	The loss of MIF expression uncouples Chk1/Chk2‰Ûêresponsive DNA damage checkpoints from SCF‰Ûêdependent degradation of key cell‰Ûêcycle regulators such as Cdc25A, E2F1 and DP1, creating conditions for the genetic instability of cells	Activator	Zheng et al, 2002	12504026
Uniprot	Gene symbol	Function	Manually curation	Inhibitor / Activator	Reference	PMID
P31949	S100A11	Gene expression	negative regulation of DNA replication	Inhibitior	Ji et al, 2004	15185146
Q14137	BOP1	Gene expression	rRNA processing and ribosome assembly	Activator	Pestov et al, 2001	11390653
P06493	CDK1	Gene expression	positive regulation of gene expression	Activator	GO
P12081	HARS	Gene expression	Cytoplasmic histidine--tRNA ligase, tRNA aminoacylation for protein translation	Activator	GO
P26639	TARS	Gene expression	threonyl-tRNA aminoacylation	Activator	GO
P27361	MAPK3	Gene expression	Positive regulation of transcription from RNA polymerase II promoter	Activator	GO
P41567	EIF1	Gene expression	Necessary for scanning and involved in initiation site selection. Promotes the assembly of 48S ribosomal complexes at the authentic initiation codon of a conventional capped mRNA	Activator	GO
P49321	NASP	Gene expression	DNA replication	Activator	GO
P49591	SARS	Gene expression	Catalyzes the attachment of serine to tRNA(Ser)	Activator	GO
P51398	DAP3	Gene expression	28S ribosomal protein	Activator	GO
P82933	MRPS9	Gene expression	28S ribosomal protein	Activator	GO
Q08J23	NSUN2	Gene expression	methylates tRNAs, and possibly RNA polymerase III transcripts	Activator	GO
Q13573	SNW1	Gene expression	NOTCH1-mediated transcriptional activation	Activator	GO
Q15181	PPA1	Gene expression	tRNA aminoacylation for protein translation	Activator	GO
Q15369	ELOC	Gene expression	general transcription elongation factor that increases the RNA polymerase II transcription elongation past template-encoded arresting sites	Activator	GO
Q15424	SAFB	Gene expression	molecular assembly point to allow the formation of a 'transcriptosomal' complex (consisting of SR proteins and RNA polymerase II) coupling transcription and RNA processing	Activator	GO
Q99459	CDC5L	Gene expression	transcription activator	Activator	GO
Q07666	KHDRBS1	Gene expression	negative regulation of transcription and positive regulation of translational initiation	Activator / Inhibitor	GO
Q8TAQ2	SMARCC2	Gene expression	transcriptional activation and repression of select genes by chromatin remodeling	Activator / Inhibitor	GO
P31946	YWHAB	Gene expression	Negative regulation of transcription	Inhibitior	GO
Q96C86	DCPS	Gene expression	catalyzes the cleavage of a residual cap structure following the degradation of mRNAs by the 3'->5' exosome-mediated mRNA decay pathway	Inhibitior	GO
Q96IZ0	PAWR	Gene expression	Inhibits the transcriptional activation	Inhibitior	GO
Q96ST3	SIN3A	Gene expression	transcriptional repressor	Inhibitior	GO
P13693	TPT1	Immune response	Activates the interferon-inducible protein kinase R	Activator	Amson et al, 2013	23122550
P04083	ANXA1	Immune response	Anti-inflammatory activity; adaptive immune response by enhancing signaling cascades that are triggered by T-cell activation, regulates differentiation and proliferation of activated T-cells	Activator	Arcone et al, 1993	8425544
O75083	WDR1	Immune response	It could have a role in tumour spreading; WDR1 and CLNK are strongly related to the gout development, as well as enhanced inflammatory and immune reactions	Activator	Lan et al, 2016	26438387
P14174	MIF	Immune response	Pro-inflammatory cytokine	Activator	Oddo et al, 2005	15908412
P23528	CFL1	Immune response	redox sensitive mediator of actin dynamics during T‰Ûêcell activation and migration	Activator	Samstag et al, 2013	24117811
P02671	FGA	Immune response	facilitate the immune response via both innate and T-cell mediated pathways	Activator	GO
P13521	SCG2	Immune response	induction of positive chemotaxis	Activator	GO
P27361	MAPK3	Immune response	Positive regulation of cytokine secretion	Activator	GO
P31946	YWHAB	Immune response	viral process	Activator	GO
Q13177	PAK2	Immune response	stimulatory C-type lectin receptor signaling pathway, T cell costimulation	Activator	GO
Q13404	UBE2V1	Immune response	T cell receptor signaling pathway	Activator	GO
Q96ST3	SIN3A	Immune response	activation of innate immune response	Activator	GO
P62937	PPIA	Immune response	positive regulation of viral genome replication	Inhibitior	GO
P62942	FKBP1A	Immune response	preventing TGF-beta receptor activation	Inhibitior	GO
Q96IZ0	PAWR	Immune response	negative regulation of B, T cells proliferation	Inhibitior	GO
P07737	PFN1	Immune response	positive regulation of viral transcription	Inhibitor	GO
P02751	FN1	Immune response	Ligand of TLR4	Activator	Werling and Jungi, 2003	12507844
Q13153	PAK1	Immune response	Required for T‰Ûêcell receptor‰Ûêmediated activation	Activator	Yablonski et al, 1998	9755165
O95394	PGM3	Metabolism	Catalyzes the conversion of GlcNAc-6-P into GlcNAc-1-P	Activator	GO
P00492	HPRT1	Metabolism	positive regulation of dopamine metabolic process	Activator	GO
P07108	DBI	Metabolism	long-chain fatty-acyl-CoA biosynthetic process	Activator	GO
P09960	LTA4H	Metabolism	Catalyzes the final step in the biosynthesis of the proinflammatory mediator leukotriene B4	Activator	GO
P29120	PCSK1	Metabolism	hormone and other protein precursor	Activator	GO
P30566	ADSL	Metabolism	Catalyzes two non-sequential steps in de novo AMP synthesis	Activator	GO
P32119	PRDX2	Metabolism	hydrogen peroxide catabolic process	Activator	GO
P39060	COL18A1	Metabolism	collagen catabolic process	Activator	GO
O75116	ROCK2	Post-tranlational modification	phosphorilation	Activator	GO
P61086	UBE2K	Post-tranlational modification	ubiquitination	Activator	GO
P04080	CSTB	Post-tranlational modification	cysteine-type endopeptidase inhibitor activity	Inhibitior	GO
P31946	YWHAB	Post-tranlational modification	negative regulation of protein dephosphorylation	Inhibitior	GO
P06493	CDK1	Proteasome-ubiquitin system	CDC25B is degraded by the proteasome. This degradation is dependent upon phosphorylation by the CDK1-cyclin A complex	Activator	Baldin et al, 1997	9407044
P54727	RAD23B	Proteasome-ubiquitin system	association with PNGase and delivering deglycosylated proteins to the proteasome, Binds to polyubiquitin chains	Activator	GO
P61086	UBE2K	Proteasome-ubiquitin system	Accepts ubiquitin from the E1 complex and catalyzes its covalent attachment to other proteins	Activator	GO
P62942	FKBP1A	Proteasome-ubiquitin system	positive regulation of protein ubiquitination	Activator	GO
P68036	UBE2L3	Proteasome-ubiquitin system	Ubiquitin-conjugating enzyme E2 that specifically acts with HECT-type and RBR family E3 ubiquitin-protein ligases	Activator	GO
Q13404	UBE2V1	Proteasome-ubiquitin system	The UBE2V1-UBE2N heterodimer catalyzes the synthesis of non-canonical poly-ubiquitin chains that are linked through Lys-63	Activator	GO
Q13867	BLMH	Proteasome-ubiquitin system	protein poliubiquitination	Activator	GO
Q15369	ELOC	Proteasome-ubiquitin system	The elongin BC complex seems to be involved as an adapter protein in the proteasomal degradation of target proteins via different E3 ubiquitin ligase complexes, including the von Hippel-Lindau ubiquitination complex CBC(VHL)	Activator	GO
Q8WVN8	UBE2Q2	Proteasome-ubiquitin system	Accepts ubiquitin from the E1 complex and catalyzes its covalent attachment to other proteins. In vitro catalyzes 'Lys-48'-linked polyubiquitination	Activator	GO
Q93034	CUL5	Proteasome-ubiquitin system	Core component of multiple SCF-like ECS (Elongin-Cullin 2/5-SOCS-box protein) E3 ubiquitin-protein ligase complexes, which mediate the ubiquitination and subsequent proteasomal degradation of target proteins	Activator	GO
Q96HY6	DDRGK1	Proteasome-ubiquitin system	interacts with the E3 UFM1-protein ligase UFL1; susceptible to the proteasome-mediated degradation in RCAD knockdown cells	Activator	Wu et al, 2010	20228063
O95757	HSPA4L	Protein folding	Possesses chaperone activity in vitro where it inhibits aggregation of citrate synthase	Activator	GO
P62937	PPIA	Protein folding	protein folding	Activator	GO
Q9Y3Z3	TMED3	Protein folding	protein transport	Activator	GO
P04083	ANXA1	Signal transduction	activation of the ERK signaling cascade	Activator	Alldridge and Bryant, 2003	14516791
P13693	TPT1	Signal transduction	Positive regulator of the mTOR pathway	Activator	Amson et al, 2013	23122550
P31949	S100A11	Signal transduction	Signaling through RAGE activates p38 MAPK kinase	Activator	He et al, 2009	19649745
P31150	GDI1	Signal transduction	Negative regulator of Rho GTPases	Inhibitior	Ohira et al, 2006	16500620
O75116	ROCK2	Signal transduction	Positively regulates the activation of p42/MAPK1-p44/MAPK3 and of p90RSK/RPS6KA1	Activator	GO
P02671	FGA	Signal transduction	positive regulation of ERK1 and ERK2 cascade	Activator	GO
P14174	MIF	Signal transduction	positive regulation of lipopolysaccharide-mediated signaling pathway , positive regulation of protein kinase A signaling	Activator	GO
P27361	MAPK3	Signal transduction	positive regulation of ERK1 and ERK2 cascade	Activator	GO
P46734	MAP2K3	Signal transduction	activation of MAPK activity	Activator	GO
P60520	GABARAPL2	Signal transduction	positive regulation of ATPase activity	Activator	GO
Q13404	UBE2V1	Signal transduction	Activation of NF-kappa-B mediated by IL1B, TNF, TRAF6 and TRAF2	Activator	GO
P62942	FKBP1A	Signal transduction	preventing TGF-beta receptor activation	Inhibitior	GO
P31946	YWHAB	Signal transduction	Negative regulator of signaling cascades that mediate activation of MAP kinases via AKAP13	Inhibitor	GO
P07737	PFN1	Signal transduction	Rac‰ÛÒRho signaling pathway	Activator / Inhibitor	Witke, 2004	15308213
P06493	CDK1	Stress response	Cells enhance the survival via CyclinB1/Cdk1-mediated MnSOD activation under genotoxic stress conditions	Activator	Candas et al, 2013	23243068
Q13153	PAK1	Stress response	promotes stress fiber disassembly	Inhibitior	Frost et al, 1998	9774440
P09417	QDPR	Stress response	QDRP plays an important role in protecting against oxidative stress	Activator	Gu et al, 2016	19651801
P14618	PKM	Stress response	Inhibition of PKM2 is required to divert glucose flux into the pentose phosphate pathway and thereby generate sufficient reducing potential for detoxification of ROS	Activator	Le Goffe et al, 2002	12023877
P32119	PRDX2	Stress response	Intestinal PRDX-2 increases oxidative stress resistance	Activator	Ol‡hov‡ et al, 2008	19064914
P34932	HSPA4	Stress response	response to unfolded protein	Activator	GO
P41567	EIF1	Stress response	response to stress	Activator	GO
Q96HY6	DDRGK1	Stress response	response to endoplasmic reticulum stress	Activator	GO
O95757	HSPA4L	Stress response	HSPA4L is a stress-responsive gene	Activator	Wilmink et al, 2015	20352393
P07737	PFN1	Stress response	regulates Rac1 dependence of membrane ruffling and RhoA-induced stress-fiber formation	Activator	Witke, 2004	15308213
P31948	STIP1	Stress response	Stress induced, acts as a co-chaperone for HSP90AA1	Activator	Woodford et al, 2016	27353360
P27361	MAPK3	Stress response	Stress stimuli lead to an inhibition of ERK1/2 via p38ë±	Inhibitior	Zhang et al, 2001	11238443
O75116	ROCK2	Transport	plays a positive role in regulating insulin-dependent glucose transport and insulin signaling	Activator	Chun et al, 2012	22355071
O75746	SLC25A12	Transport	L-aspartate, L-glutamate transport	Activator	GO
P13693	TPT1	Transport	calcium ion transport	Activator	GO
Q01518	CAP1	Vesicular transport	Lack of CAP1 leads to an ‰ö_50% decrease in receptor-mediated endocytosis	Activator	Bertling et al, 2004	15004221
P35580	MYH10	Vesicular transport	Rab6 effector, Golgi to ER transport	Activator	Galvez et al, 2012	23021225
P31150	GDI1	Vesicular transport	Recycling of proteins from their target membranes back to their vesicular pools	Inhibitior	Garrett et al, 1994	8157010
Q9Y3Q3	TMED3	Vesicular transport	Bind to both COPI and COPII proteins and likely function in anterograde and retrograde transport between the ER and the Golgi	Activator	Jerome-Majewska et al, 2010	20178780
P04083	ANXA1	Vesicular transport	Inhibitor of hormone exocytosis	Inhibitior	McArthur et al, 2009	19625660
Q13153	PAK1	Vesicular transport	RhoA-dependent endocytosis and macropinocytosis	Endocytosis activation	Sandvig et al, 2011	21466956
P27361	MAPK3	Vesicular transport	The requirement of endocytosis for full ERK 1 and ERK2 activation can be explained by the existence of a mAPK scaffold complex in late endosomes, Golgi fragmentation	Endocytosis activation	GO
P37108	SRP14	Vesicular transport	targeting secretory proteins to the rough endoplasmic reticulum membrane	Activator	GO
Q9BQQ3	GORASP1	Vesicular transport	COPII vesicle coating, ER to Golgi vesicle-mediated transport	Activator	GO
P60520	GABARAPL2	Vesicular transport	LC3 (containing GABARAPL-2 protein) contributes to the envelopment and exocytosis of viruses during lytic infection	Exocytosis activator	Cadwell and Debnath, 2017
P98164	LRP2	Vesicular transport	mediate HDL endocytosis	Endocytosis activation	GO
P06493	CDK1	Vesicular transport	cdk1/cyclinB1 inhibits the assembly of the GM130-p115-giantin tether and thus the fusion of COPI vesicles	Inhibitor	Wang et al, 2008	18297130
