## Supplementary table 10 for "Integrative analysis of Paneth cell proteomic and transcriptomic data from intestinal organoids reveals functional processes dependent on autophagy"

### Sheet: Sheet1
Changed processes in Paneth cell in absence of ATG16L1
Down-regulated	Up-regulated
maturation of LSU-rRNA from tricistronic rRNA transcript (SSU-rRNA, 5.8S rRNA, LSU-rRNA)	chaperone-mediated protein complex assembly
maturation of SSU-rRNA from tricistronic rRNA transcript (SSU-rRNA, 5.8S rRNA, LSU-rRNA)	negative regulation of protein targeting to membrane
negative regulation of gene expression, epigenetic	negative regulation of transforming growth factor-beta secretion
negative regulation of mRNA splicing, via spliceosome	positive regulation of peptide hormone secretion
negative regulation of transcription from RNA polymerase II promoter	positive regulation of protein secretion
negative regulation of transcription regulatory region DNA binding	positive regulation of protein targeting to membrane
positive regulation of mRNA splicing, via spliceosome	positive regulation of stress fiber assembly
positive regulation of RNA export from nucleus	negative regulation of stress fiber assembly
positive regulation of translational initiation	positive regulation of heterotypic cell-cell adhesion
negative regulation of cell growth	positive regulation of substrate adhesion-dependent cell spreading
insulin secretion involved in cellular response to glucose stimulus	positive regulation of endothelial cell migration
negative regulation of protein localization to nucleus	positive regulation of fibroblast migration
response to endoplasmic reticulum stress	integrin activation
negative regulation of cell migration	substrate adhesion-dependent cell spreading
positive regulation of chromatin silencing	positive regulation of histone phosphorylation
negative regulation of histone H3-K27 acetylation	positive regulation of histone acetylation
positive regulation of histone H3-K4 methylation	positive regulation of telomere maintenance via telomerase
negative regulation of histone H3-K27 acetylation	positive regulation of telomerase activity
protein dephosphorylation	positive regulation of peptidyl-serine phosphorylation
positive regulation of proteasomal ubiquitin-dependent protein catabolic process	positive regulation of phosphorylation
DNA damage response, detection of DNA damage	positive regulation of peptidyl-tyrosine phosphorylation
negative regulation of gene expression, epigenetic	positive regulation of protein kinase activity
negative regulation of mRNA splicing, via spliceosome	positive regulation of cyclase activity
negative regulation of transcription from RNA polymerase II promoter	positive regulation of ATPase activity
negative regulation of transcription regulatory region DNA binding	negative regulation of phospholipase A2 activity
positive regulation of mRNA splicing, via spliceosome	negative regulation of phosphoprotein phosphatase activity
positive regulation of RNA export from nucleus	negative regulation of protein kinase activity
positive regulation of translational initiation	negative regulation of ubiquitin-protein ligase activity involved in mitotic cell cycle
actin filament bundle assembly	positive regulation of protein ubiquitination
negative regulation of endothelial cell proliferation	positive regulation of ubiquitin-protein ligase activity involved in regulation of mitotic cell cycle transition
positive regulation of endothelial cell proliferation	positive regulation of ubiquitin-protein transferase activity
positive regulation of G2/M transition of mitotic cell cycle	negative regulation of DNA damage response, signal transduction by p53 class mediator
negative regulation of fibroblast proliferation	DNA ligation
protein targeting to ER	transcription-coupled nucleotide-excision repair
ER to Golgi vesicle-mediated transport	base-excision repair
retrograde vesicle-mediated transport, Golgi to ER	nucleotide-excision repair, DNA gap filling
Golgi organization	mismatch repair
COPII vesicle coating	DNA recombination
negative regulation of B cell proliferation	DNA damage response, signal transduction by p53 class mediator resulting in cell cycle arrest
negative regulation of T cell proliferation	nucleotide-excision repair, DNA damage recognition
negative regulation of T cell receptor signaling pathway	nucleotide-excision repair, DNA duplex unwinding
positive regulation of defense response to virus by host	nucleotide-excision repair, preincision complex assembly
positive regulation by host of viral transcription	positive regulation of epithelial cell migration
positive regulation of hydrogen peroxide-mediated programmed cell death	negative regulation of actin filament polymerization
positive regulation of apoptotic process	positive regulation of actin filament polymerization
negative regulation of extrinsic apoptotic signaling pathway	negative regulation of microtubule polymerization
	negative regulation of ubiquitin-protein ligase activity involved in mitotic cell cycle
	positive regulation of ubiquitin-protein ligase activity involved in regulation of mitotic cell cycle transition
	negative regulation of cell proliferation involved in contact inhibition
	positive regulation of centrosome duplication
	negative regulation of fibroblast proliferation
	positive regulation of fibroblast proliferation
	positive regulation of G1/S transition of mitotic cell cycle
	negative regulation of cell proliferation
	negative regulation of cell cycle arrest
	negative regulation of cell aging
	positive regulation of vesicle fusion
	negative regulation of exocytosis
	intra-Golgi vesicle-mediated transport
	caveolin-mediated endocytosis
	regulation of Golgi inheritance
	regulation of early endosome to late endosome transport
	Golgi disassembly
	positive regulation of protein localization to nucleus
	phagocytosis
	receptor-mediated endocytosis
	positive regulation of exocytosis
	Rab protein signal transduction
	positive regulation of prostaglandin secretion involved in immune response
	positive regulation of type I interferon-mediated signaling pathway
	positive regulation of chemokine (C-X-C motif) ligand 2 production
	positive regulation of endothelial cell apoptotic process
	negative regulation of mature B cell apoptotic process
	positive regulation of extrinsic apoptotic signaling pathway
	negative regulation of cysteine-type endopeptidase activity involved in execution phase of apoptosis
	negative regulation of programmed cell death
	negative regulation of extrinsic apoptotic signaling pathway via death domain receptors
	positive regulation of neutrophil apoptotic process
	positive regulation of protein insertion into mitochondrial membrane involved in apoptotic signaling pathway
	negative regulation of intrinsic apoptotic signaling pathway in response to DNA damage by p53 class mediator
	negative regulation of intrinsic apoptotic signaling pathway in response to DNA damage
	positive regulation of hydrogen peroxide-mediated programmed cell death
	negative regulation of peptidase activity
