## Supplementary table 11 for "Integrative analysis of Paneth cell proteomic and transcriptomic data from intestinal organoids reveals functional processes dependent on autophagy"

### Sheet: Sheet1
Uniprot	Gene symbol	Category	UP / DOWN	Activator / Inhibitor
O00422	SAP18	Apoptosis	DOWN	Activator
O95757	HSPA4L	Apoptosis	UP	Inhibitor
P02671	FGA	Apoptosis	UP	Inhibitor
P04080	CSTB	Apoptosis	UP	Inhibitor
P04083	ANXA1	Apoptosis	UP	Activator
P13521	SCG2	Apoptosis	DOWN	Inhibitor
P13693	TPT1	Apoptosis	UP	Inhibitor
P14174	MIF	Apoptosis	UP	Inhibitor
P14618	PKM	Apoptosis	UP	Activator
P21127	CDK11B	Apoptosis	DOWN	Inhibitor
P23528	CFL1	Apoptosis	UP	Inhibitior
P27361	MAPK3	Apoptosis	UP	Activator
P31946	YWHAB	Apoptosis	UP	Inhibitior
P32119	PRDX2	Apoptosis	UP	Inhibitior
P34932	HSPA4	Apoptosis	UP	Inhibitior
P39060	COL18A1	Apoptosis	UP	Activator
P51398	DAP3	Apoptosis	DOWN	Activator
P53041	PPP5C	Apoptosis	UP	Inhibitior
P61086	UBE2K	Apoptosis	UP	Inhibitior
Q13153	PAK1	Apoptosis	UP	Inhibitior
Q13177	PAK2	Apoptosis	UP	Activator
Q13573	SNW1	Apoptosis	DOWN	Inhibitior
Q96C86	DCPS	Apoptosis	UP	Inhibitior
Q96IZ0	PAWR	Apoptosis	DOWN	Activator
Q9UQ88	CDK11A	Apoptosis	DOWN	Inhibitor
P60520	GABARAPL2	Autophagy	UP	Activator
O43175	PHGDH	Cell cycle	UP	Activator
O75116	ROCK2	Cell cycle	UP	Activator
P02751	FN1	Cell cycle	UP	Activator
P04083	ANXA1	Cell cycle	UP	Inhibitor
P06493	CDK1	Cell cycle	UP	Activator
P13521	SCG2	Cell cycle	DOWN	-
P14174	MIF	Cell cycle	UP	Activator
P18858	LIG1	Cell cycle	UP	Activator
P21127	CDK11B	Cell cycle	DOWN	Inhibitor
P27361	MAPK3	Cell cycle	UP	Inhibitior
P31946	YWHAB	Cell cycle	UP	Inhibitior
P31949	S100A11	Cell cycle	UP	Inhibitior
P35580	MYH10	Cell cycle	UP	Activator
P39060	COL18A1	Cell cycle	UP	Inhibitior
P49321	NASP	Cell cycle	UP	-
Q07666	KHDRBS1	Cell cycle	DOWN	Inhibitior
Q08J23	NSUN2	Cell cycle	UP	-
Q13153	PAK1	Cell cycle	UP	Inhibitior
Q14137	BOP1	Cell cycle	DOWN	Activator
Q15019	37500	Cell cycle	UP	-
Q93034	CUL5	Cell cycle	UP	Inhibitior
Q96IZ0	PAWR	Cell cycle	DOWN	Inhibitior
Q96ST3	SIN3A	Cell cycle	DOWN	Activator
Q99459	CDC5L	Cell cycle	DOWN	-
Q9UQ88	CDK11A	Cell cycle	DOWN	Inhibitior
O75083	WDR1	Cell morphogenesis - adhesions	UP	Activator
O75116	ROCK2	Cell morphogenesis - adhesions	UP	Activator
P02671	FGA	Cell morphogenesis - adhesions	UP	Inhibitor
P02751	FN1	Cell morphogenesis - adhesions	UP	Activator
P04083	ANXA1	Cell morphogenesis - adhesions	UP	-
P07737	PFN1	Cell morphogenesis - adhesions	UP	Activator
P08572	COL4A2	Cell morphogenesis - adhesions	UP	Activator
P13521	SCG2	Cell morphogenesis - adhesions	DOWN	Activator
P14543	NID1	Cell morphogenesis - adhesions	UP	Activator
P23528	CFL1	Cell morphogenesis - adhesions	UP	Inhibitior
P31150	GDI1	Cell morphogenesis - adhesions	UP	Inhibitior
P35580	MYH10	Cell morphogenesis - adhesions	UP	-
P37802	TAGLN2	Cell morphogenesis - adhesions	UP	Activator
P39060	COL18A1	Cell morphogenesis - adhesions	UP	Inhibitior
Q01518	CAP1	Cell morphogenesis - adhesions	UP	Inhibitior
Q13153	PAK1	Cell morphogenesis - adhesions	UP	Inhibitior
Q14112	NID2	Cell morphogenesis - adhesions	UP	Activator
P27361	MAPK3	Chromatin	UP	Activator
P49321	NASP	Chromatin	UP	-
P53041	PPP5C	Chromatin	UP	Activator / Inhibitor
Q15424	SAFB	Chromatin	DOWN	Activator
Q8TAQ2	SMARCC2	Chromatin	DOWN	Activator
Q96ST3	SIN3A	Chromatin	DOWN	Activator / Inhibitor
O75083	WDR1	Cytoskeleton organisation	UP	Inhibitor
O75116	ROCK2	Cytoskeleton organisation	UP	Activator
P04083	ANXA1	Cytoskeleton organisation	UP	-
P07737	PFN1	Cytoskeleton organisation	UP	Activator / Inhibitor
P23528	CFL1	Cytoskeleton organisation	UP	Inhibitor
P27361	MAPK3	Cytoskeleton organisation	UP	Inhibitior
P35580	MYH10	Cytoskeleton organisation	UP	Activator
P60981	DSTN	Cytoskeleton organisation	UP	Inhibitior
Q01518	CAP1	Cytoskeleton organisation	UP	Inhibitior
Q02790	FKBP4	Cytoskeleton organisation	UP	Activator
Q13153	PAK1	Cytoskeleton organisation	UP	-
Q15019	37500	Cytoskeleton organisation	UP	-
P06493	CDK1	DNA repair	UP	Activator
P14174	MIF	DNA repair	UP	Inhibitor
P18858	LIG1	DNA repair	UP	Activator
P27361	MAPK3	DNA repair	UP	Activator
P54727	RAD23B	DNA repair	UP	Activator
P82933	MRPS9	DNA repair	DOWN	Activator
Q13404	UBE2V1	DNA repair	UP	-
Q99459	CDC5L	DNA repair	DOWN	Activator
P00492	HPRT1	Gene expression	UP	-
P06493	CDK1	Gene expression	UP	Activator
P12081	HARS	Gene expression	UP	Activator
P21127	CDK11B	Gene expression	DOWN	Activator / Inhibitor
P26639	TARS	Gene expression	UP	Activator
P27361	MAPK3	Gene expression	UP	Activator
P31946	YWHAB	Gene expression	UP	Inhibitior
P31949	S100A11	Gene expression	UP	Inhibitior
P41567	EIF1	Gene expression	UP	Activator
P49321	NASP	Gene expression	UP	Activator
P49591	SARS	Gene expression	UP	Activator
P51398	DAP3	Gene expression	DOWN	Activator
P62937	PPIA	Gene expression	UP	-
P82933	MRPS9	Gene expression	DOWN	Activator
Q07666	KHDRBS1	Gene expression	DOWN	Activator / Inhibitor
Q08J23	NSUN2	Gene expression	UP	Activator
Q13573	SNW1	Gene expression	DOWN	Activator
Q14137	BOP1	Gene expression	DOWN	Activator
Q15181	PPA1	Gene expression	UP	Activator
Q15369	ELOC	Gene expression	UP	Activator
Q15424	SAFB	Gene expression	DOWN	Activator
Q8TAQ2	SMARCC2	Gene expression	DOWN	Activator / Inhibitor
Q96C86	DCPS	Gene expression	UP	Inhibitior
Q96IZ0	PAWR	Gene expression	DOWN	Inhibitior
Q96ST3	SIN3A	Gene expression	DOWN	Inhibitior
Q99459	CDC5L	Gene expression	DOWN	Activator
Q9UQ88	CDK11A	Gene expression	DOWN	-
O75083	WDR1	Immune response	UP	Activator
P02671	FGA	Immune response	UP	Activator
P02751	FN1	Immune response	UP	Activator
P04083	ANXA1	Immune response	UP	Activator
P07737	PFN1	Immune response	UP	Inhibitior
P13521	SCG2	Immune response	DOWN	Activator
P13693	TPT1	Immune response	UP	Activator
P14174	MIF	Immune response	UP	Activator
P23528	CFL1	Immune response	UP	-
P27361	MAPK3	Immune response	UP	Activator
P31946	YWHAB	Immune response	UP	-
P62937	PPIA	Immune response	UP	Inhibitior
P62942	FKBP1A	Immune response	UP	Inhibitior
Q13153	PAK1	Immune response	UP	Activator
Q13177	PAK2	Immune response	UP	Activator
Q13404	UBE2V1	Immune response	UP	-
Q96IZ0	PAWR	Immune response	DOWN	Inhibitior
Q96ST3	SIN3A	Immune response	DOWN	Activator
O95394	PGM3	Metabolism	UP	Activator
P00492	HPRT1	Metabolism	UP	Activator
P06737	PYGL	Metabolism	UP	-
P07108	DBI	Metabolism	UP	Activator
P09417	QDPR	Metabolism	UP	-
P09960	LTA4H	Metabolism	UP	Activator
P0CG30	GSTT2B	Metabolism	UP	-
P14174	MIF	Metabolism	UP	Activator
P14618	PKM	Metabolism	UP	-
P23526	AHCY	Metabolism	UP	Inhibitor
P27361	MAPK3	Metabolism	UP	-
P29120	PCSK1	Metabolism	DOWN	Activator
P29401	TKT	Metabolism	UP	Activator
P30566	ADSL	Metabolism	UP	Activator
P32119	PRDX2	Metabolism	UP	Activator
P39060	COL18A1	Metabolism	UP	Activator
P98164	LRP2	Metabolism	UP	-
Q13867	BLMH	Metabolism	UP	-
Q15181	PPA1	Metabolism	UP	-
Q15424	SAFB	Metabolism	DOWN	-
Q92932	PTPRN2	Metabolism	DOWN	-
Q96ST3	SIN3A	Metabolism	DOWN	-
Q9UKK9	NUDT5	Metabolism	UP	-
O75116	ROCK2	Post-tranlational modification	UP	Activator
P02751	FN1	Post-tranlational modification	UP	-
P04080	CSTB	Post-tranlational modification	UP	Inhibitior
P06493	CDK1	Post-tranlational modification	UP	-
P07108	DBI	Post-tranlational modification	UP	-
P14174	MIF	Post-tranlational modification	UP	Activator
P23526	AHCY	Post-tranlational modification	UP	-
P27361	MAPK3	Post-tranlational modification	UP	-
P31946	YWHAB	Post-tranlational modification	UP	Inhibitior
P53041	PPP5C	Post-tranlational modification	UP	-
P61086	UBE2K	Post-tranlational modification	UP	Activator
Q13153	PAK1	Post-tranlational modification	UP	-
Q13177	PAK2	Post-tranlational modification	UP	0
Q92932	PTPRN2	Post-tranlational modification	DOWN	-
Q9GZZ1	NAA50	Post-tranlational modification	UP	-
P06493	CDK1	Proteasome-ubiquitin system	UP	Activator
P54727	RAD23B	Proteasome-ubiquitin system	UP	Activator
P61086	UBE2K	Proteasome-ubiquitin system	UP	Activator
P62942	FKBP1A	Proteasome-ubiquitin system	UP	Activator
P68036	UBE2L3	Proteasome-ubiquitin system	UP	Activator
Q13404	UBE2V1	Proteasome-ubiquitin system	UP	Activator
Q13867	BLMH	Proteasome-ubiquitin system	UP	Activator
Q15369	ELOC	Proteasome-ubiquitin system	UP	Activator
Q8WVN8	UBE2Q2	Proteasome-ubiquitin system	UP	Activator
Q93034	CUL5	Proteasome-ubiquitin system	UP	Activator
Q96HY6	DDRGK1	Proteasome-ubiquitin system	DOWN	Activator
O95757	HSPA4L	Protein folding	UP	Activator
P00492	HPRT1	Protein folding	UP	-
P07737	PFN1	Protein folding	UP	-
P14174	MIF	Protein folding	UP	-
P27361	MAPK3	Protein folding	UP	-
P34932	HSPA4	Protein folding	UP	Activator
P62937	PPIA	Protein folding	UP	Activator
Q02790	FKBP4	Protein folding	UP	Activator
Q9Y3Z3	TMED3	Protein folding	DOWN	Activator
O75116	ROCK2	Signal transduction	UP	Activator
P02671	FGA	Signal transduction	UP	Activator
P02751	FN1	Signal transduction	UP	-
P04083	ANXA1	Signal transduction	UP	Activator
P06493	CDK1	Signal transduction	UP	-
P07737	PFN1	Signal transduction	UP	Activator / Inhibitor
P08572	COL4A2	Signal transduction	UP	-
P13521	SCG2	Signal transduction	DOWN	-
P13693	TPT1	Signal transduction	UP	Activator
P14174	MIF	Signal transduction	UP	Activator
P14618	PKM	Signal transduction	UP	-
P21127	CDK11B	Signal transduction	DOWN	-
P23528	CFL1	Signal transduction	UP	-
P27361	MAPK3	Signal transduction	UP	Activator
P29120	PCSK1	Signal transduction	DOWN	-
P31150	GDI1	Signal transduction	UP	Inhibitior
P31946	YWHAB	Signal transduction	UP	Inhibitor
P31949	S100A11	Signal transduction	UP	Activator
P46734	MAP2K3	Signal transduction	UP	Activator
P53041	PPP5C	Signal transduction	UP	-
P60520	GABARAPL2	Signal transduction	UP	Activator
P62942	FKBP1A	Signal transduction	UP	Inhibitior
P68036	UBE2L3	Signal transduction	UP	-
Q01518	CAP1	Signal transduction	UP	-
Q02790	FKBP4	Signal transduction	UP	-
Q07666	KHDRBS1	Signal transduction	DOWN	-
Q13153	PAK1	Signal transduction	UP	-
Q13177	PAK2	Signal transduction	UP	-
Q13404	UBE2V1	Signal transduction	UP	Activator
Q15019	37500	Signal transduction	UP	-
Q15424	SAFB	Signal transduction	DOWN	-
Q96HY6	DDRGK1	Signal transduction	DOWN	-
Q9UQ88	CDK11A	Signal transduction	DOWN	-
O75116	ROCK2	Stress response	UP	Activator
O95757	HSPA4L	Stress response	UP	Activator
P04083	ANXA1	Stress response	UP	Activator
P06493	CDK1	Stress response	UP	Activator
P07737	PFN1	Stress response	UP	Activator
P09417	QDPR	Stress response	UP	Activator
P14618	PKM	Stress response	UP	Inhibitior
P23526	AHCY	Stress response	UP	-
P27361	MAPK3	Stress response	UP	Inhibitior
P31948	STIP1	Stress response	UP	Activator
P32119	PRDX2	Stress response	UP	Activator
P34932	HSPA4	Stress response	UP	Activator
P41567	EIF1	Stress response	UP	Activator
Q13153	PAK1	Stress response	UP	Inhibitior
Q13867	BLMH	Stress response	UP	-
Q96HY6	DDRGK1	Stress response	DOWN	Activator
O75116	ROCK2	Transport	UP	Activator
O75746	SLC25A12	Transport	DOWN	Activator
P13521	SCG2	Transport	DOWN	Activator
P13693	TPT1	Transport	UP	Activator
P31150	GDI1	Transport	UP	-
P31946	YWHAB	Transport	UP	-
Q02790	FKBP4	Transport	UP	-
Q92932	PTPRN2	Transport	DOWN	-
P04083	ANXA1	Vesicular transport	UP	Inhibitior
P06493	CDK1	Vesicular transport	UP	Inhibitor
P27361	MAPK3	Vesicular transport	UP	Endocytosis activation
P31150	GDI1	Vesicular transport	UP	Inhibitior
P37108	SRP14	Vesicular transport	DOWN	Activator
P60520	GABARAPL2	Vesicular transport	UP	Exocytosis activator
P98164	LRP2	Vesicular transport	UP	Endocytosis activation
Q01518	CAP1	Vesicular transport	UP	Endocytosis activation
Q13153	PAK1	Vesicular transport	UP	Endocytosis activation
Q9BQQ3	GORASP1	Vesicular transport	DOWN	Activator
Q9Y3Q3	TMED3	Vesicular transport	DOWN	Activator
